# Root microbiota assembly and adaptive differentiation among European *Arabidopsis* populations

**DOI:** 10.1101/640623

**Authors:** Thorsten Thiergart, Paloma Durán, Thomas Ellis, Ruben Garrido-Oter, Eric Kemen, Fabrice Roux, Carlos Alonso-Blanco, Jon Ågren, Paul Schulze-Lefert, Stéphane Hacquard

## Abstract

Factors that drive continental-scale variation in root microbiota and plant adaptation are poorly understood. We monitored root-associated microbial communities in *Arabidopsis thaliana* and co-occurring grasses at 17 European sites across three years. Analysis of 5,625 microbial community profiles demonstrated strong geographic structuring of the soil biome, but not of the root microbiota. Remarkable similarity in bacterial community composition in roots of *A. thaliana* and grasses was explained by the presence of a few diverse and geographically widespread taxa that disproportionately colonize roots across sites. In a reciprocal transplant between two *A. thaliana* populations in Sweden and Italy, we uncoupled soil from location effects and tested their respective contributions to root microbiota variation and plant adaptation. The composition of the root microbiota was affected by location and soil origin, and to a lesser degree by host genotype. The filamentous eukaryotes were particularly strongly affected by location. Strong local adaptation between the two *A. thaliana* populations was observed, with difference in soil properties and microbes of little importance for the observed magnitude of adaptive differentiation. Our results suggest that, across large spatial scales, climate is more important than are soil conditions for plant adaptation and variation in root-associated filamentous eukaryotic communities.
