## Supplementary Table 1 for "Root microbiota assembly and adaptive differentiation among European *Arabidopsis* populations"

### Sheet: Sheet2
Supplementary table 1: European sites from where Arabidopsis thaliana and grasses populations were harvested. Soil parameters are shown (analyzed by Labor fuer Boden- und Umweltanalytik, Thun, Switzerland), together with the exact site coordinates and the previous publications describing these A. thaliana populations.
Site	Country	Soil type	pH	AvailableNO3 (mg/kg)	AvailableP (mg/kg)	AvailableK (mg/kg)	AvailableCa (mg/kg)	AvailableMg (mg/kg)	ReserveP (mg/kg)	ReserveK (mg/kg)	ReserveCa (mg/kg)	ReserveMg (mg/kg)	Boron (mg/kg)	Manganesium (mg/kg)	Copper (mg/kg)	Iron (mg/kg)	MeanAirTemperature	MeanRelativeHumidity	Latitude	Longitude	Years harvested	Publications
FR1	France	Silty sand	7.6	55.9	14.9	29.1	147	37.3	133.1	59.3	21760	1519	1	193	2	117	15.07	73.8	N43.5649	E001.6519	2015-2017	Bartoli et al., 2018
FR2	France	Sandy loam	7.6	22.2	7.7	11.9	144.5	20	137	87.3	5845	231.9	1.6	187	3.8	165	15.07	73.8	N43.3122	E001.5150	2015-2016	Bartoli et al., 2018
FR3	France	Sand	6.9	17.2	1.5	13.5	24	5.5	17.9	45.6	470.1	79.6	-0.1	362	6	265	12.07	79.8	N48.295177	E6.928633	2015	Duran et al., 2018
GE1	Germany	Sandy loam	7	22.4	9	40.8	40.4	5.5	68.7	194.5	1397	64.6	0.2	223	3.4	439	12.07	79.9	N 50.98550	E 006.82615	2015-2017	Duran et al., 2018
GE2	Germany	Loam	6.5	15.7	19.3	29.9	46.3	7.8	117.2	162.5	1505	97.7	0.3	220	3.5	321	12.07	79.9	N50.978847	E6.792978	2015-2017	Duran et al., 2018
GE3	Germany	Loam	7.4	22.6	1.5	22.4	164.5	8.5	12.7	134	28790	406.5	1	193	7.9	157	9	88.5	N48.5419	E009.09256	2015-2017	Agler et al., unpublished
GE4	Germany	Loam	6.3	30.1	2.3	13.3	69.9	10.2	19.8	136.6	2323	182.9	0.3	233	3.9	293	9	88.5	N48.56261	E009.11195	2015-2017	Agler et al., 2016
GE5	Germany	Loam	7.3	23.5	3.1	21.7	167.4	12.7	93.7	120	7649	222.5	0.6	359	4.5	343	9	88.5	N48.5563	E009.1349	2015-2017	Agler et al., 2016
GE6	Germany	Silty sand	7	3.7	3.1	3.8	34.6	2.5	45.1	60.9	2499	112	0.3	25	18.5	150	10.8	81.6	N53 34.415	E009 52.255	2015	This study
IT1	Italy	Loamy sand	7.9	10.1	1.8	22.8	166.5	36.6	11.4	802.3	1976	252.8	0.1	72	4.8	74	17	79	N42.116377	E12.494583	2017	Ågren & Schemske 2012
SP1	Spain	Loamy sand	7.4	7	0.4	29.5	27.9	7	7.4	127	2398	76.8	0.4	109	1.2	43	18.07	56.8	N39.58143	W003.93133	2015-2017	Mendez-Vigo et al., 2015
SP2	Spain	Sand	7.5	3	0.8	6	79.7	4.6	15	8.7	3766	47.5	0	19	0.4	29	13.1	67.4	N41.21372	W004.54556	2015-2017	Mendez-Vigo et al., 2015
SP3	Spain	Sand	7.5	4.2	0	6.7	82.1	2.4	20.2	13.6	4347	47.5	0.3	54	1.2	96	12.8	68.8	N41.79275	W003.10814	2015-2017	Mendez-Vigo et al., 2015
SW1	Sweden	Silty sand	5.6	22.2	1.1	39	21.1	8.4	7.1	211.2	1024	164.8	0	34	1.7	337	7.6	80.38	N59 26.0877	E 017 01.351	2015-2017	Ellis and Ågren, unpublished
SW2	Sweden	Loamy sand	5.1	67.6	2.8	18.2	88.8	25	19.8	113.2	2296	283.6	0	104	7	1647	5.07	83.5	N63 03.991	E18 19.189	2015-2017	Ellis and Ågren, unpublished
SW3	Sweden	Silty sand	5.3	58.3	3.6	18.8	87	29.3	21.8	63.7	3327	374.2	0.1	49	2.1	1294	5.07	83.5	N63 00.974	E018 19.028	2015-2017	Ellis and Ågren, unpublished
SW4	Sweden	Sand	6.2	8	1.4	11.7	14.8	5.9	5.8	62	897.6	100.8	0	35	3.2	712	6	80	N62 48.430	E018 12.073	2015-2017	Ågren & Schemske 2012
