## Supplementary Table 2 for "Root microbiota assembly and adaptive differentiation among European *Arabidopsis* populations"

### Sheet: PCR1 primers
Supplementary table 2: Primers utilized in this study to profile bacterial, fungal and oomycetal communities in soil and root samples.
PCR1 primers
Name	Bacteria 16s V5/V7
799F	AACMGGATTAGATACCCKG
1192R	ACGTCATCCCCACCTTCC
Name	Fungi ITS 1
ITS1F	CTTGGTCATTTAGAGGAAGTAA
ITS2	GCTGCGTTCTTCATCGATGC
Name	Oomycete ITS1
ITS1-O	CGGAAGGATCATTACCAC
5.8s-O-Rev	AGCCTAGACATCCACTGCTG
Name	Bacteria 16s V2/V4
B341F	CCTACGGGAGGCAGCAG
B806R	GGACTACHVGGGTWTCTAAT
Name	Fungi ITS 2
fITS7	GTGARTCATCGAATCTTTG
ITS4	TCCTCCGCTTATTGATATGC

### Sheet: PCR2 forward primers
PCR2 Forward primers
Name	Bacteria (B5)
B5-F	AATGATACGGCGACCACCGAGATCTACACGACTGCGACTGGCGAACMGGATTAGATACCCKG
Name	Fungi (Ft)
Ft-F	AATGATACGGCGACCACCGAGATCTACACTCACGCGCAGGCTTGGTCATTTAGAGGAAGTAA
Name	Oomycetes (Ot)
Ot-F	AATGATACGGCGACCACCGAGATCTACACAGTTCCAGGCTCATGCGGAAGGATCATTACCAC
Name	Bacteria (B3)
B3-F	AATGATACGGCGACCACCGAGATCTACACGAGAGCGCAAATACTACCTACGGGAGGCAGCAG
Name	Fungi (OF2)
OF2-F	AATGATACGGCGACCACCGAGATCTACACGTCACGCGTACTGCGTGARTCATCGAATCTTTG

### Sheet: PCR2 reverse barcode primers B5
Bacteria (B5)	1192R Extension Primers
Name	P7	Index/Barcode	Temp/Null	1192R
B5-1	CAAGCAGAAGACGGCATACGAGAT	TCCCTTGTCTCC	CAGCCATTTAGTGTC	ACGTCATCCCCACCTTCC
B5-2	CAAGCAGAAGACGGCATACGAGAT	ACGAGACTGATT	CAGCCATTTAGTGTC	ACGTCATCCCCACCTTCC
B5-3	CAAGCAGAAGACGGCATACGAGAT	ACCGGTATGTAC	CAGCCATTTAGTGTC	ACGTCATCCCCACCTTCC
B5-4	CAAGCAGAAGACGGCATACGAGAT	TGCATACACTGG	CAGCCATTTAGTGTC	ACGTCATCCCCACCTTCC
B5-5	CAAGCAGAAGACGGCATACGAGAT	TGGTCAACGATA	CAGCCATTTAGTGTC	ACGTCATCCCCACCTTCC
B5-6	CAAGCAGAAGACGGCATACGAGAT	ATCGCACAGTAA	CAGCCATTTAGTGTC	ACGTCATCCCCACCTTCC
B5-7	CAAGCAGAAGACGGCATACGAGAT	GTCGTGTAGCCT	CAGCCATTTAGTGTC	ACGTCATCCCCACCTTCC
B5-8	CAAGCAGAAGACGGCATACGAGAT	TACAGCGCATAC	CAGCCATTTAGTGTC	ACGTCATCCCCACCTTCC
B5-9	CAAGCAGAAGACGGCATACGAGAT	ATCCTTTGGTTC	CAGCCATTTAGTGTC	ACGTCATCCCCACCTTCC
B5-10	CAAGCAGAAGACGGCATACGAGAT	AGTCGAACGAGG	CAGCCATTTAGTGTC	ACGTCATCCCCACCTTCC
B5-11	CAAGCAGAAGACGGCATACGAGAT	ACCAGTGACTCA	CAGCCATTTAGTGTC	ACGTCATCCCCACCTTCC
B5-12	CAAGCAGAAGACGGCATACGAGAT	CCAATACGCCTG	CAGCCATTTAGTGTC	ACGTCATCCCCACCTTCC
B5-13	CAAGCAGAAGACGGCATACGAGAT	GCAACACCATCC	CAGCCATTTAGTGTC	ACGTCATCCCCACCTTCC
B5-14	CAAGCAGAAGACGGCATACGAGAT	AGTCGTGCACAT	CAGCCATTTAGTGTC	ACGTCATCCCCACCTTCC
B5-15	CAAGCAGAAGACGGCATACGAGAT	AGTTACGAGCTA	CAGCCATTTAGTGTC	ACGTCATCCCCACCTTCC
B5-16	CAAGCAGAAGACGGCATACGAGAT	TTGCGTTAGCAG	CAGCCATTTAGTGTC	ACGTCATCCCCACCTTCC
B5-17	CAAGCAGAAGACGGCATACGAGAT	TACGAGCCCTAA	CAGCCATTTAGTGTC	ACGTCATCCCCACCTTCC
B5-18	CAAGCAGAAGACGGCATACGAGAT	TGTCGCAAATAG	CAGCCATTTAGTGTC	ACGTCATCCCCACCTTCC
B5-19	CAAGCAGAAGACGGCATACGAGAT	ACAATAGACACC	CAGCCATTTAGTGTC	ACGTCATCCCCACCTTCC
B5-20	CAAGCAGAAGACGGCATACGAGAT	TCTCTACCACTC	CAGCCATTTAGTGTC	ACGTCATCCCCACCTTCC
B5-21	CAAGCAGAAGACGGCATACGAGAT	CGATCGAACACT	CAGCCATTTAGTGTC	ACGTCATCCCCACCTTCC
B5-22	CAAGCAGAAGACGGCATACGAGAT	ATTGCAAGCAAC	CAGCCATTTAGTGTC	ACGTCATCCCCACCTTCC
B5-23	CAAGCAGAAGACGGCATACGAGAT	AGCGCTCACATC	CAGCCATTTAGTGTC	ACGTCATCCCCACCTTCC
B5-24	CAAGCAGAAGACGGCATACGAGAT	TCGACCAAACAC	CAGCCATTTAGTGTC	ACGTCATCCCCACCTTCC
B5-25	CAAGCAGAAGACGGCATACGAGAT	TGTGTTACTCCT	CAGCCATTTAGTGTC	ACGTCATCCCCACCTTCC
B5-26	CAAGCAGAAGACGGCATACGAGAT	TGCACAGTCGCT	CAGCCATTTAGTGTC	ACGTCATCCCCACCTTCC
B5-27	CAAGCAGAAGACGGCATACGAGAT	TTCTAGAGTGCG	CAGCCATTTAGTGTC	ACGTCATCCCCACCTTCC
B5-28	CAAGCAGAAGACGGCATACGAGAT	ACACCTGCGATC	CAGCCATTTAGTGTC	ACGTCATCCCCACCTTCC
B5-29	CAAGCAGAAGACGGCATACGAGAT	ATTCCTCTCCAC	CAGCCATTTAGTGTC	ACGTCATCCCCACCTTCC
B5-30	CAAGCAGAAGACGGCATACGAGAT	CATCGACGAGTT	CAGCCATTTAGTGTC	ACGTCATCCCCACCTTCC
B5-31	CAAGCAGAAGACGGCATACGAGAT	CACCACAGAATC	CAGCCATTTAGTGTC	ACGTCATCCCCACCTTCC
B5-32	CAAGCAGAAGACGGCATACGAGAT	GGTCTTAGCACC	CAGCCATTTAGTGTC	ACGTCATCCCCACCTTCC
B5-33	CAAGCAGAAGACGGCATACGAGAT	TATCGCGCGATA	CAGCCATTTAGTGTC	ACGTCATCCCCACCTTCC
B5-34	CAAGCAGAAGACGGCATACGAGAT	CTCTACGAACAG	CAGCCATTTAGTGTC	ACGTCATCCCCACCTTCC
B5-35	CAAGCAGAAGACGGCATACGAGAT	CTCCTCCCTTAC	CAGCCATTTAGTGTC	ACGTCATCCCCACCTTCC
B5-36	CAAGCAGAAGACGGCATACGAGAT	CGTGTTATGTGG	CAGCCATTTAGTGTC	ACGTCATCCCCACCTTCC
B5-37	CAAGCAGAAGACGGCATACGAGAT	ATTAGCAGCGTA	CAGCCATTTAGTGTC	ACGTCATCCCCACCTTCC
B5-38	CAAGCAGAAGACGGCATACGAGAT	CAAGTTTCCGCG	CAGCCATTTAGTGTC	ACGTCATCCCCACCTTCC
B5-39	CAAGCAGAAGACGGCATACGAGAT	CCTTGTTCACCT	CAGCCATTTAGTGTC	ACGTCATCCCCACCTTCC
B5-40	CAAGCAGAAGACGGCATACGAGAT	AACCAGCAGATT	CAGCCATTTAGTGTC	ACGTCATCCCCACCTTCC
B5-41	CAAGCAGAAGACGGCATACGAGAT	CTAGAGCTCCCA	CAGCCATTTAGTGTC	ACGTCATCCCCACCTTCC
B5-42	CAAGCAGAAGACGGCATACGAGAT	CACGCAGTCTAC	CAGCCATTTAGTGTC	ACGTCATCCCCACCTTCC
B5-43	CAAGCAGAAGACGGCATACGAGAT	ACAAACATGGTC	CAGCCATTTAGTGTC	ACGTCATCCCCACCTTCC
B5-44	CAAGCAGAAGACGGCATACGAGAT	TCGAAACATGCA	CAGCCATTTAGTGTC	ACGTCATCCCCACCTTCC
B5-45	CAAGCAGAAGACGGCATACGAGAT	TTCCCACCCATT	CAGCCATTTAGTGTC	ACGTCATCCCCACCTTCC
B5-46	CAAGCAGAAGACGGCATACGAGAT	AGCAGAACATCT	CAGCCATTTAGTGTC	ACGTCATCCCCACCTTCC
B5-47	CAAGCAGAAGACGGCATACGAGAT	GAAACATCCCAC	CAGCCATTTAGTGTC	ACGTCATCCCCACCTTCC
B5-48	CAAGCAGAAGACGGCATACGAGAT	CTGTCAGTGACC	CAGCCATTTAGTGTC	ACGTCATCCCCACCTTCC
B5-49	CAAGCAGAAGACGGCATACGAGAT	CGGATCTAGTGT	CAGCCATTTAGTGTC	ACGTCATCCCCACCTTCC
B5-50	CAAGCAGAAGACGGCATACGAGAT	TTCTCCATCACA	CAGCCATTTAGTGTC	ACGTCATCCCCACCTTCC
B5-51	CAAGCAGAAGACGGCATACGAGAT	ATTTAGGACGAC	CAGCCATTTAGTGTC	ACGTCATCCCCACCTTCC
B5-52	CAAGCAGAAGACGGCATACGAGAT	GGTTTAACACGC	CAGCCATTTAGTGTC	ACGTCATCCCCACCTTCC
B5-53	CAAGCAGAAGACGGCATACGAGAT	AGACAGTAGGAG	CAGCCATTTAGTGTC	ACGTCATCCCCACCTTCC
B5-54	CAAGCAGAAGACGGCATACGAGAT	GCAGATTTCCAG	CAGCCATTTAGTGTC	ACGTCATCCCCACCTTCC
B5-55	CAAGCAGAAGACGGCATACGAGAT	AGATGATCAGTC	CAGCCATTTAGTGTC	ACGTCATCCCCACCTTCC
B5-56	CAAGCAGAAGACGGCATACGAGAT	TATCACCGGCAC	CAGCCATTTAGTGTC	ACGTCATCCCCACCTTCC
B5-57	CAAGCAGAAGACGGCATACGAGAT	CCAGATATAGCA	CAGCCATTTAGTGTC	ACGTCATCCCCACCTTCC
B5-58	CAAGCAGAAGACGGCATACGAGAT	GGTCTCCTACAG	CAGCCATTTAGTGTC	ACGTCATCCCCACCTTCC
B5-59	CAAGCAGAAGACGGCATACGAGAT	ACAGCTCAAACA	CAGCCATTTAGTGTC	ACGTCATCCCCACCTTCC
B5-60	CAAGCAGAAGACGGCATACGAGAT	ATAGCGAACTCA	CAGCCATTTAGTGTC	ACGTCATCCCCACCTTCC
B5-61	CAAGCAGAAGACGGCATACGAGAT	AACCGCATAAGT	CAGCCATTTAGTGTC	ACGTCATCCCCACCTTCC
B5-62	CAAGCAGAAGACGGCATACGAGAT	CTTGAGAAATCG	CAGCCATTTAGTGTC	ACGTCATCCCCACCTTCC
B5-63	CAAGCAGAAGACGGCATACGAGAT	CAGTCGTTAAGA	CAGCCATTTAGTGTC	ACGTCATCCCCACCTTCC
B5-64	CAAGCAGAAGACGGCATACGAGAT	CTTCCAACTCAT	CAGCCATTTAGTGTC	ACGTCATCCCCACCTTCC
B5-65	CAAGCAGAAGACGGCATACGAGAT	AATAGCATGTCG	CAGCCATTTAGTGTC	ACGTCATCCCCACCTTCC
B5-66	CAAGCAGAAGACGGCATACGAGAT	AAGTCACACACA	CAGCCATTTAGTGTC	ACGTCATCCCCACCTTCC
B5-67	CAAGCAGAAGACGGCATACGAGAT	CACACAAAGTCA	CAGCCATTTAGTGTC	ACGTCATCCCCACCTTCC
B5-68	CAAGCAGAAGACGGCATACGAGAT	GTTCCTCCATTA	CAGCCATTTAGTGTC	ACGTCATCCCCACCTTCC
B5-69	CAAGCAGAAGACGGCATACGAGAT	CATCAAGCATAG	CAGCCATTTAGTGTC	ACGTCATCCCCACCTTCC
B5-70	CAAGCAGAAGACGGCATACGAGAT	CAAGCCCTAGTA	CAGCCATTTAGTGTC	ACGTCATCCCCACCTTCC
B5-71	CAAGCAGAAGACGGCATACGAGAT	CCTCTGAGAGCT	CAGCCATTTAGTGTC	ACGTCATCCCCACCTTCC
B5-72	CAAGCAGAAGACGGCATACGAGAT	ACAAGAACCTTG	CAGCCATTTAGTGTC	ACGTCATCCCCACCTTCC
B5-73	CAAGCAGAAGACGGCATACGAGAT	TCATTCCACTCA	CAGCCATTTAGTGTC	ACGTCATCCCCACCTTCC
B5-74	CAAGCAGAAGACGGCATACGAGAT	ACCATCCAACGA	CAGCCATTTAGTGTC	ACGTCATCCCCACCTTCC
B5-75	CAAGCAGAAGACGGCATACGAGAT	ATGCCGGTAATA	CAGCCATTTAGTGTC	ACGTCATCCCCACCTTCC
B5-76	CAAGCAGAAGACGGCATACGAGAT	TCAACCCGTGAA	CAGCCATTTAGTGTC	ACGTCATCCCCACCTTCC
B5-77	CAAGCAGAAGACGGCATACGAGAT	TCTGTAGAGCCA	CAGCCATTTAGTGTC	ACGTCATCCCCACCTTCC
B5-78	CAAGCAGAAGACGGCATACGAGAT	TCGGATCTGTGA	CAGCCATTTAGTGTC	ACGTCATCCCCACCTTCC
B5-79	CAAGCAGAAGACGGCATACGAGAT	ACTACCTCTTCA	CAGCCATTTAGTGTC	ACGTCATCCCCACCTTCC
B5-80	CAAGCAGAAGACGGCATACGAGAT	CTATCCAAGTGG	CAGCCATTTAGTGTC	ACGTCATCCCCACCTTCC
B5-81	CAAGCAGAAGACGGCATACGAGAT	AGCCAGTCATAC	CAGCCATTTAGTGTC	ACGTCATCCCCACCTTCC
B5-82	CAAGCAGAAGACGGCATACGAGAT	GAGTTAGCATCA	CAGCCATTTAGTGTC	ACGTCATCCCCACCTTCC
B5-83	CAAGCAGAAGACGGCATACGAGAT	TAAGACTACTGG	CAGCCATTTAGTGTC	ACGTCATCCCCACCTTCC
B5-84	CAAGCAGAAGACGGCATACGAGAT	GTCTCCTCCCTT	CAGCCATTTAGTGTC	ACGTCATCCCCACCTTCC
B5-85	CAAGCAGAAGACGGCATACGAGAT	CTTAGCTACTCT	CAGCCATTTAGTGTC	ACGTCATCCCCACCTTCC
B5-86	CAAGCAGAAGACGGCATACGAGAT	ATCGAATCGAGT	CAGCCATTTAGTGTC	ACGTCATCCCCACCTTCC
B5-87	CAAGCAGAAGACGGCATACGAGAT	CGCGTCAAACTA	CAGCCATTTAGTGTC	ACGTCATCCCCACCTTCC
B5-88	CAAGCAGAAGACGGCATACGAGAT	GATCAACCCACA	CAGCCATTTAGTGTC	ACGTCATCCCCACCTTCC
B5-89	CAAGCAGAAGACGGCATACGAGAT	AGTGTCGATTCG	CAGCCATTTAGTGTC	ACGTCATCCCCACCTTCC
B5-90	CAAGCAGAAGACGGCATACGAGAT	TCCGAGTCACCA	CAGCCATTTAGTGTC	ACGTCATCCCCACCTTCC
B5-91	CAAGCAGAAGACGGCATACGAGAT	AGTCTGTCTGCG	CAGCCATTTAGTGTC	ACGTCATCCCCACCTTCC
B5-92	CAAGCAGAAGACGGCATACGAGAT	AGACAAGCTTCC	CAGCCATTTAGTGTC	ACGTCATCCCCACCTTCC
B5-93	CAAGCAGAAGACGGCATACGAGAT	GATCTAATCGAG	CAGCCATTTAGTGTC	ACGTCATCCCCACCTTCC
B5-94	CAAGCAGAAGACGGCATACGAGAT	TAAACGCGACTC	CAGCCATTTAGTGTC	ACGTCATCCCCACCTTCC
B5-95	CAAGCAGAAGACGGCATACGAGAT	TCACGAGTCACA	CAGCCATTTAGTGTC	ACGTCATCCCCACCTTCC
B5-96	CAAGCAGAAGACGGCATACGAGAT	TTGAACAAGCCA	CAGCCATTTAGTGTC	ACGTCATCCCCACCTTCC

### Sheet: PCR2 reverse barcode primers Ft
Fungi (Ft)	ITS2 Extension Primers
Name	P7	Index/Barcode	Temp/Null	ITS2
Ft-1	CAAGCAGAAGACGGCATACGAGAT	GCGTTCTAGCTG	CGTACTGTGGAGA	GCTGCGTTCTTCATCGATGC
Ft-2	CAAGCAGAAGACGGCATACGAGAT	ATGTCACCGCTG	CGTACTGTGGAGA	GCTGCGTTCTTCATCGATGC
Ft-3	CAAGCAGAAGACGGCATACGAGAT	ACTCCTTGTGTT	CGTACTGTGGAGA	GCTGCGTTCTTCATCGATGC
Ft-4	CAAGCAGAAGACGGCATACGAGAT	GATTCCGGCTCA	CGTACTGTGGAGA	GCTGCGTTCTTCATCGATGC
Ft-5	CAAGCAGAAGACGGCATACGAGAT	GTCACGGACATT	CGTACTGTGGAGA	GCTGCGTTCTTCATCGATGC
Ft-6	CAAGCAGAAGACGGCATACGAGAT	GGTGACTAGTTC	CGTACTGTGGAGA	GCTGCGTTCTTCATCGATGC
Ft-7	CAAGCAGAAGACGGCATACGAGAT	GCGAGCGAAGTA	CGTACTGTGGAGA	GCTGCGTTCTTCATCGATGC
Ft-8	CAAGCAGAAGACGGCATACGAGAT	ACTTGGTGTAAG	CGTACTGTGGAGA	GCTGCGTTCTTCATCGATGC
Ft-9	CAAGCAGAAGACGGCATACGAGAT	AACTAGTTCAGG	CGTACTGTGGAGA	GCTGCGTTCTTCATCGATGC
Ft-10	CAAGCAGAAGACGGCATACGAGAT	GCACACCTGATA	CGTACTGTGGAGA	GCTGCGTTCTTCATCGATGC
Ft-11	CAAGCAGAAGACGGCATACGAGAT	GCGACAATTACA	CGTACTGTGGAGA	GCTGCGTTCTTCATCGATGC
Ft-12	CAAGCAGAAGACGGCATACGAGAT	GTATTTCGGACG	CGTACTGTGGAGA	GCTGCGTTCTTCATCGATGC
Ft-13	CAAGCAGAAGACGGCATACGAGAT	AGTAGCGGAAGA	CGTACTGTGGAGA	GCTGCGTTCTTCATCGATGC
Ft-14	CAAGCAGAAGACGGCATACGAGAT	GTTAAGCTGACC	CGTACTGTGGAGA	GCTGCGTTCTTCATCGATGC
Ft-15	CAAGCAGAAGACGGCATACGAGAT	ACCCAAGCGTTA	CGTACTGTGGAGA	GCTGCGTTCTTCATCGATGC
Ft-16	CAAGCAGAAGACGGCATACGAGAT	AGCAACATTGCA	CGTACTGTGGAGA	GCTGCGTTCTTCATCGATGC
Ft-17	CAAGCAGAAGACGGCATACGAGAT	GATGTGGTGTTA	CGTACTGTGGAGA	GCTGCGTTCTTCATCGATGC
Ft-18	CAAGCAGAAGACGGCATACGAGAT	GTAGAGGTAGAG	CGTACTGTGGAGA	GCTGCGTTCTTCATCGATGC
Ft-19	CAAGCAGAAGACGGCATACGAGAT	GGTTATTTGGCG	CGTACTGTGGAGA	GCTGCGTTCTTCATCGATGC
Ft-20	CAAGCAGAAGACGGCATACGAGAT	GTGTTAGATGTG	CGTACTGTGGAGA	GCTGCGTTCTTCATCGATGC
Ft-21	CAAGCAGAAGACGGCATACGAGAT	AACTCGCGCTAC	CGTACTGTGGAGA	GCTGCGTTCTTCATCGATGC
Ft-22	CAAGCAGAAGACGGCATACGAGAT	CTTAAATGGGCA	CGTACTGTGGAGA	GCTGCGTTCTTCATCGATGC
Ft-23	CAAGCAGAAGACGGCATACGAGAT	TAGTGATGACCA	CGTACTGTGGAGA	GCTGCGTTCTTCATCGATGC
Ft-24	CAAGCAGAAGACGGCATACGAGAT	GTCTCAAAGCAC	CGTACTGTGGAGA	GCTGCGTTCTTCATCGATGC
Ft-25	CAAGCAGAAGACGGCATACGAGAT	GGTATCACCCTG	CGTACTGTGGAGA	GCTGCGTTCTTCATCGATGC
Ft-26	CAAGCAGAAGACGGCATACGAGAT	CTATGAGTCCAG	CGTACTGTGGAGA	GCTGCGTTCTTCATCGATGC
Ft-27	CAAGCAGAAGACGGCATACGAGAT	AAGCCTCTACGA	CGTACTGTGGAGA	GCTGCGTTCTTCATCGATGC
Ft-28	CAAGCAGAAGACGGCATACGAGAT	GTTACGTGGTTG	CGTACTGTGGAGA	GCTGCGTTCTTCATCGATGC
Ft-29	CAAGCAGAAGACGGCATACGAGAT	TAGGACGGGAGT	CGTACTGTGGAGA	GCTGCGTTCTTCATCGATGC
Ft-30	CAAGCAGAAGACGGCATACGAGAT	AGACTTCTCAGG	CGTACTGTGGAGA	GCTGCGTTCTTCATCGATGC
Ft-31	CAAGCAGAAGACGGCATACGAGAT	AGTGACTGTCAA	CGTACTGTGGAGA	GCTGCGTTCTTCATCGATGC
Ft-32	CAAGCAGAAGACGGCATACGAGAT	GGTGAGCAAGCA	CGTACTGTGGAGA	GCTGCGTTCTTCATCGATGC
Ft-33	CAAGCAGAAGACGGCATACGAGAT	ATACAGCATACG	CGTACTGTGGAGA	GCTGCGTTCTTCATCGATGC
Ft-34	CAAGCAGAAGACGGCATACGAGAT	GGACAAGTGCGA	CGTACTGTGGAGA	GCTGCGTTCTTCATCGATGC
Ft-35	CAAGCAGAAGACGGCATACGAGAT	TGCAGATCCAAC	CGTACTGTGGAGA	GCTGCGTTCTTCATCGATGC
Ft-36	CAAGCAGAAGACGGCATACGAGAT	AGAACACGGAAG	CGTACTGTGGAGA	GCTGCGTTCTTCATCGATGC
Ft-37	CAAGCAGAAGACGGCATACGAGAT	CCTTTATAGTCC	CGTACTGTGGAGA	GCTGCGTTCTTCATCGATGC
Ft-38	CAAGCAGAAGACGGCATACGAGAT	TCCCACGAAACA	CGTACTGTGGAGA	GCTGCGTTCTTCATCGATGC
Ft-39	CAAGCAGAAGACGGCATACGAGAT	TAGGCCATGTAA	CGTACTGTGGAGA	GCTGCGTTCTTCATCGATGC
Ft-40	CAAGCAGAAGACGGCATACGAGAT	AGTCTAGAGTAC	CGTACTGTGGAGA	GCTGCGTTCTTCATCGATGC
Ft-41	CAAGCAGAAGACGGCATACGAGAT	TGGGTTAACACA	CGTACTGTGGAGA	GCTGCGTTCTTCATCGATGC
Ft-42	CAAGCAGAAGACGGCATACGAGAT	GGAACTTACTCG	CGTACTGTGGAGA	GCTGCGTTCTTCATCGATGC
Ft-43	CAAGCAGAAGACGGCATACGAGAT	CAGTTACCCAAG	CGTACTGTGGAGA	GCTGCGTTCTTCATCGATGC
Ft-44	CAAGCAGAAGACGGCATACGAGAT	AACGGCTGGAAG	CGTACTGTGGAGA	GCTGCGTTCTTCATCGATGC
Ft-45	CAAGCAGAAGACGGCATACGAGAT	TAGAGAATGCTC	CGTACTGTGGAGA	GCTGCGTTCTTCATCGATGC
Ft-46	CAAGCAGAAGACGGCATACGAGAT	CTGGATTACGGT	CGTACTGTGGAGA	GCTGCGTTCTTCATCGATGC
Ft-47	CAAGCAGAAGACGGCATACGAGAT	CTAGTGACCTAG	CGTACTGTGGAGA	GCTGCGTTCTTCATCGATGC
Ft-48	CAAGCAGAAGACGGCATACGAGAT	GTGAGATACCTA	CGTACTGTGGAGA	GCTGCGTTCTTCATCGATGC
Ft-49	CAAGCAGAAGACGGCATACGAGAT	GGTAACCTCTGA	CGTACTGTGGAGA	GCTGCGTTCTTCATCGATGC
Ft-50	CAAGCAGAAGACGGCATACGAGAT	AGCTTGAATCAG	CGTACTGTGGAGA	GCTGCGTTCTTCATCGATGC
Ft-51	CAAGCAGAAGACGGCATACGAGAT	CCAGTTCCAAAG	CGTACTGTGGAGA	GCTGCGTTCTTCATCGATGC
Ft-52	CAAGCAGAAGACGGCATACGAGAT	CTAAAGTAGCAC	CGTACTGTGGAGA	GCTGCGTTCTTCATCGATGC
Ft-53	CAAGCAGAAGACGGCATACGAGAT	AGTGCTAGGTTA	CGTACTGTGGAGA	GCTGCGTTCTTCATCGATGC
Ft-54	CAAGCAGAAGACGGCATACGAGAT	TGTTCTGAGACG	CGTACTGTGGAGA	GCTGCGTTCTTCATCGATGC
Ft-55	CAAGCAGAAGACGGCATACGAGAT	AGAGCGGAACAA	CGTACTGTGGAGA	GCTGCGTTCTTCATCGATGC
Ft-56	CAAGCAGAAGACGGCATACGAGAT	CTGGAACATTAG	CGTACTGTGGAGA	GCTGCGTTCTTCATCGATGC
Ft-57	CAAGCAGAAGACGGCATACGAGAT	AATGGTTCAGCA	CGTACTGTGGAGA	GCTGCGTTCTTCATCGATGC
Ft-58	CAAGCAGAAGACGGCATACGAGAT	GTGACCCTGTCA	CGTACTGTGGAGA	GCTGCGTTCTTCATCGATGC
Ft-59	CAAGCAGAAGACGGCATACGAGAT	TTCACTGTGCGG	CGTACTGTGGAGA	GCTGCGTTCTTCATCGATGC
Ft-60	CAAGCAGAAGACGGCATACGAGAT	AACGAATACCAC	CGTACTGTGGAGA	GCTGCGTTCTTCATCGATGC
Ft-61	CAAGCAGAAGACGGCATACGAGAT	ATGGTTCACCCG	CGTACTGTGGAGA	GCTGCGTTCTTCATCGATGC
Ft-62	CAAGCAGAAGACGGCATACGAGAT	TAGCGGAAGACG	CGTACTGTGGAGA	GCTGCGTTCTTCATCGATGC
Ft-63	CAAGCAGAAGACGGCATACGAGAT	CCGCTGATGTCA	CGTACTGTGGAGA	GCTGCGTTCTTCATCGATGC
Ft-64	CAAGCAGAAGACGGCATACGAGAT	GGAGATTGGAGA	CGTACTGTGGAGA	GCTGCGTTCTTCATCGATGC
Ft-65	CAAGCAGAAGACGGCATACGAGAT	AAGCCCAGCATT	CGTACTGTGGAGA	GCTGCGTTCTTCATCGATGC
Ft-66	CAAGCAGAAGACGGCATACGAGAT	ATGTAATAGGCC	CGTACTGTGGAGA	GCTGCGTTCTTCATCGATGC
Ft-67	CAAGCAGAAGACGGCATACGAGAT	GCAGAGAGGCTA	CGTACTGTGGAGA	GCTGCGTTCTTCATCGATGC
Ft-68	CAAGCAGAAGACGGCATACGAGAT	CTACAATTGAGG	CGTACTGTGGAGA	GCTGCGTTCTTCATCGATGC
Ft-69	CAAGCAGAAGACGGCATACGAGAT	CAATGAGGGAGA	CGTACTGTGGAGA	GCTGCGTTCTTCATCGATGC
Ft-70	CAAGCAGAAGACGGCATACGAGAT	AAGCAACGGTGG	CGTACTGTGGAGA	GCTGCGTTCTTCATCGATGC
Ft-71	CAAGCAGAAGACGGCATACGAGAT	AGCCCTGCTACA	CGTACTGTGGAGA	GCTGCGTTCTTCATCGATGC
Ft-72	CAAGCAGAAGACGGCATACGAGAT	CCTTATAGAAGG	CGTACTGTGGAGA	GCTGCGTTCTTCATCGATGC
Ft-73	CAAGCAGAAGACGGCATACGAGAT	CCTCTACTCTAA	CGTACTGTGGAGA	GCTGCGTTCTTCATCGATGC
Ft-74	CAAGCAGAAGACGGCATACGAGAT	ATATACCTGCGG	CGTACTGTGGAGA	GCTGCGTTCTTCATCGATGC
Ft-75	CAAGCAGAAGACGGCATACGAGAT	TCTCACTGTTCC	CGTACTGTGGAGA	GCTGCGTTCTTCATCGATGC
Ft-76	CAAGCAGAAGACGGCATACGAGAT	GCTATGGAACTC	CGTACTGTGGAGA	GCTGCGTTCTTCATCGATGC
Ft-77	CAAGCAGAAGACGGCATACGAGAT	GAGCCCAAAGAG	CGTACTGTGGAGA	GCTGCGTTCTTCATCGATGC
Ft-78	CAAGCAGAAGACGGCATACGAGAT	TACGTGATCCCG	CGTACTGTGGAGA	GCTGCGTTCTTCATCGATGC
Ft-79	CAAGCAGAAGACGGCATACGAGAT	GTTGGACGAAGG	CGTACTGTGGAGA	GCTGCGTTCTTCATCGATGC
Ft-80	CAAGCAGAAGACGGCATACGAGAT	ACATAGCGGTTC	CGTACTGTGGAGA	GCTGCGTTCTTCATCGATGC
Ft-81	CAAGCAGAAGACGGCATACGAGAT	TAAGCTAAACCG	CGTACTGTGGAGA	GCTGCGTTCTTCATCGATGC
Ft-82	CAAGCAGAAGACGGCATACGAGAT	CAGCGACTGTTA	CGTACTGTGGAGA	GCTGCGTTCTTCATCGATGC
Ft-83	CAAGCAGAAGACGGCATACGAGAT	GCTGTTTGACCG	CGTACTGTGGAGA	GCTGCGTTCTTCATCGATGC
Ft-84	CAAGCAGAAGACGGCATACGAGAT	TATCCTGGTTTC	CGTACTGTGGAGA	GCTGCGTTCTTCATCGATGC
Ft-85	CAAGCAGAAGACGGCATACGAGAT	CATTGGGAGTTC	CGTACTGTGGAGA	GCTGCGTTCTTCATCGATGC
Ft-86	CAAGCAGAAGACGGCATACGAGAT	TCATTAGCGTGG	CGTACTGTGGAGA	GCTGCGTTCTTCATCGATGC
Ft-87	CAAGCAGAAGACGGCATACGAGAT	CTGACCGTTAAG	CGTACTGTGGAGA	GCTGCGTTCTTCATCGATGC
Ft-88	CAAGCAGAAGACGGCATACGAGAT	ACTTTAAGGGTG	CGTACTGTGGAGA	GCTGCGTTCTTCATCGATGC
Ft-89	CAAGCAGAAGACGGCATACGAGAT	TGGACCACTAGT	CGTACTGTGGAGA	GCTGCGTTCTTCATCGATGC
Ft-90	CAAGCAGAAGACGGCATACGAGAT	GATTGTGCAACC	CGTACTGTGGAGA	GCTGCGTTCTTCATCGATGC
Ft-91	CAAGCAGAAGACGGCATACGAGAT	CCATGAAGTGTA	CGTACTGTGGAGA	GCTGCGTTCTTCATCGATGC
Ft-92	CAAGCAGAAGACGGCATACGAGAT	ACTTCCAACTTC	CGTACTGTGGAGA	GCTGCGTTCTTCATCGATGC
Ft-93	CAAGCAGAAGACGGCATACGAGAT	TAGGAACTCACC	CGTACTGTGGAGA	GCTGCGTTCTTCATCGATGC
Ft-94	CAAGCAGAAGACGGCATACGAGAT	TGTATTGGACAG	CGTACTGTGGAGA	GCTGCGTTCTTCATCGATGC
Ft-95	CAAGCAGAAGACGGCATACGAGAT	AGAAAGGGTGTG	CGTACTGTGGAGA	GCTGCGTTCTTCATCGATGC
Ft-96	CAAGCAGAAGACGGCATACGAGAT	GCTCACAATGTG	CGTACTGTGGAGA	GCTGCGTTCTTCATCGATGC

### Sheet: PCR2 reverse barcode primers Ot
Oomycetes (Ot)	5.8s-O Extension Primers
Name	P7	Index/Barcode	Temp/Null	5.8s-O
Ot-1	CAAGCAGAAGACGGCATACGAGAT	TCGGAATTAGAC	GCCTGGAGTCATAG	AGCCTAGACATCCACTGCTG
Ot-2	CAAGCAGAAGACGGCATACGAGAT	TGTGAATTCGGA	GCCTGGAGTCATAG	AGCCTAGACATCCACTGCTG
Ot-3	CAAGCAGAAGACGGCATACGAGAT	GGCCAGTTCCTA	GCCTGGAGTCATAG	AGCCTAGACATCCACTGCTG
Ot-4	CAAGCAGAAGACGGCATACGAGAT	AGTTGAGGCATT	GCCTGGAGTCATAG	AGCCTAGACATCCACTGCTG
Ot-5	CAAGCAGAAGACGGCATACGAGAT	CGGTCAATTGAC	GCCTGGAGTCATAG	AGCCTAGACATCCACTGCTG
Ot-6	CAAGCAGAAGACGGCATACGAGAT	GCTCGAAGATTC	GCCTGGAGTCATAG	AGCCTAGACATCCACTGCTG
Ot-7	CAAGCAGAAGACGGCATACGAGAT	CTCACCTAGGAA	GCCTGGAGTCATAG	AGCCTAGACATCCACTGCTG
Ot-8	CAAGCAGAAGACGGCATACGAGAT	ATGATGAGCCTC	GCCTGGAGTCATAG	AGCCTAGACATCCACTGCTG
Ot-9	CAAGCAGAAGACGGCATACGAGAT	TATACCGCTGCG	GCCTGGAGTCATAG	AGCCTAGACATCCACTGCTG
Ot-10	CAAGCAGAAGACGGCATACGAGAT	GTACGATATGAC	GCCTGGAGTCATAG	AGCCTAGACATCCACTGCTG
Ot-11	CAAGCAGAAGACGGCATACGAGAT	GTGGTGGTTTCC	GCCTGGAGTCATAG	AGCCTAGACATCCACTGCTG
Ot-12	CAAGCAGAAGACGGCATACGAGAT	AGCTGTCAAGCT	GCCTGGAGTCATAG	AGCCTAGACATCCACTGCTG
Ot-13	CAAGCAGAAGACGGCATACGAGAT	TACTCGGGAACT	GCCTGGAGTCATAG	AGCCTAGACATCCACTGCTG
Ot-14	CAAGCAGAAGACGGCATACGAGAT	CACTCATCATTC	GCCTGGAGTCATAG	AGCCTAGACATCCACTGCTG
Ot-15	CAAGCAGAAGACGGCATACGAGAT	TATCTATCCTGC	GCCTGGAGTCATAG	AGCCTAGACATCCACTGCTG
Ot-16	CAAGCAGAAGACGGCATACGAGAT	ATGTGTGTAGAC	GCCTGGAGTCATAG	AGCCTAGACATCCACTGCTG
Ot-17	CAAGCAGAAGACGGCATACGAGAT	GACATTGTCACG	GCCTGGAGTCATAG	AGCCTAGACATCCACTGCTG
Ot-18	CAAGCAGAAGACGGCATACGAGAT	ATCAGTACTAGG	GCCTGGAGTCATAG	AGCCTAGACATCCACTGCTG
Ot-19	CAAGCAGAAGACGGCATACGAGAT	CAGAAATGTGTC	GCCTGGAGTCATAG	AGCCTAGACATCCACTGCTG
Ot-20	CAAGCAGAAGACGGCATACGAGAT	ACGACTGCATAA	GCCTGGAGTCATAG	AGCCTAGACATCCACTGCTG
Ot-21	CAAGCAGAAGACGGCATACGAGAT	TAGTTGAGCTGA	GCCTGGAGTCATAG	AGCCTAGACATCCACTGCTG
Ot-22	CAAGCAGAAGACGGCATACGAGAT	CCTATGCACGGT	GCCTGGAGTCATAG	AGCCTAGACATCCACTGCTG
Ot-23	CAAGCAGAAGACGGCATACGAGAT	TGCAATGGTACC	GCCTGGAGTCATAG	AGCCTAGACATCCACTGCTG
Ot-24	CAAGCAGAAGACGGCATACGAGAT	ACAGACGACGGA	GCCTGGAGTCATAG	AGCCTAGACATCCACTGCTG
Ot-25	CAAGCAGAAGACGGCATACGAGAT	GAACCAGTACTC	GCCTGGAGTCATAG	AGCCTAGACATCCACTGCTG
Ot-26	CAAGCAGAAGACGGCATACGAGAT	TGGTAGTCTGAA	GCCTGGAGTCATAG	AGCCTAGACATCCACTGCTG
Ot-27	CAAGCAGAAGACGGCATACGAGAT	AGTCCTTTATCC	GCCTGGAGTCATAG	AGCCTAGACATCCACTGCTG
Ot-28	CAAGCAGAAGACGGCATACGAGAT	TCAACGTGCTGC	GCCTGGAGTCATAG	AGCCTAGACATCCACTGCTG
Ot-29	CAAGCAGAAGACGGCATACGAGAT	TGATAATGCACG	GCCTGGAGTCATAG	AGCCTAGACATCCACTGCTG
Ot-30	CAAGCAGAAGACGGCATACGAGAT	CAACAGGTAACT	GCCTGGAGTCATAG	AGCCTAGACATCCACTGCTG
Ot-31	CAAGCAGAAGACGGCATACGAGAT	TAGCCTGTCGTG	GCCTGGAGTCATAG	AGCCTAGACATCCACTGCTG
Ot-32	CAAGCAGAAGACGGCATACGAGAT	AACAGGTCTCTG	GCCTGGAGTCATAG	AGCCTAGACATCCACTGCTG
Ot-33	CAAGCAGAAGACGGCATACGAGAT	CGCTAGGATGTT	GCCTGGAGTCATAG	AGCCTAGACATCCACTGCTG
Ot-34	CAAGCAGAAGACGGCATACGAGAT	ACGGTGAAAGCG	GCCTGGAGTCATAG	AGCCTAGACATCCACTGCTG
Ot-35	CAAGCAGAAGACGGCATACGAGAT	AGGATCAGGGAA	GCCTGGAGTCATAG	AGCCTAGACATCCACTGCTG
Ot-36	CAAGCAGAAGACGGCATACGAGAT	GACAATTCCGAA	GCCTGGAGTCATAG	AGCCTAGACATCCACTGCTG
Ot-37	CAAGCAGAAGACGGCATACGAGAT	GAAGGTGAAGGT	GCCTGGAGTCATAG	AGCCTAGACATCCACTGCTG
Ot-38	CAAGCAGAAGACGGCATACGAGAT	TGACGGTTTAGC	GCCTGGAGTCATAG	AGCCTAGACATCCACTGCTG
Ot-39	CAAGCAGAAGACGGCATACGAGAT	AAGTGTGGTTGT	GCCTGGAGTCATAG	AGCCTAGACATCCACTGCTG
Ot-40	CAAGCAGAAGACGGCATACGAGAT	CTGTCGTGTCAG	GCCTGGAGTCATAG	AGCCTAGACATCCACTGCTG
Ot-41	CAAGCAGAAGACGGCATACGAGAT	CACATGGGTTTG	GCCTGGAGTCATAG	AGCCTAGACATCCACTGCTG
Ot-42	CAAGCAGAAGACGGCATACGAGAT	GGTCGAATTGCT	GCCTGGAGTCATAG	AGCCTAGACATCCACTGCTG
Ot-43	CAAGCAGAAGACGGCATACGAGAT	TGTAGGTGTGCT	GCCTGGAGTCATAG	AGCCTAGACATCCACTGCTG
Ot-44	CAAGCAGAAGACGGCATACGAGAT	AGTTCATACGGC	GCCTGGAGTCATAG	AGCCTAGACATCCACTGCTG
Ot-45	CAAGCAGAAGACGGCATACGAGAT	ATTGAAGTCTGG	GCCTGGAGTCATAG	AGCCTAGACATCCACTGCTG
Ot-46	CAAGCAGAAGACGGCATACGAGAT	GCTACAAGCCCT	GCCTGGAGTCATAG	AGCCTAGACATCCACTGCTG
Ot-47	CAAGCAGAAGACGGCATACGAGAT	AACTCAATAGCG	GCCTGGAGTCATAG	AGCCTAGACATCCACTGCTG
Ot-48	CAAGCAGAAGACGGCATACGAGAT	CCATATCCCGGA	GCCTGGAGTCATAG	AGCCTAGACATCCACTGCTG
Ot-49	CAAGCAGAAGACGGCATACGAGAT	AACTAAGGACTC	GCCTGGAGTCATAG	AGCCTAGACATCCACTGCTG
Ot-50	CAAGCAGAAGACGGCATACGAGAT	GCGTGGTCATTA	GCCTGGAGTCATAG	AGCCTAGACATCCACTGCTG
Ot-51	CAAGCAGAAGACGGCATACGAGAT	AGCTACTGCGTC	GCCTGGAGTCATAG	AGCCTAGACATCCACTGCTG
Ot-52	CAAGCAGAAGACGGCATACGAGAT	AATCCATGACAG	GCCTGGAGTCATAG	AGCCTAGACATCCACTGCTG
Ot-53	CAAGCAGAAGACGGCATACGAGAT	AGATAGCTCGCT	GCCTGGAGTCATAG	AGCCTAGACATCCACTGCTG
Ot-54	CAAGCAGAAGACGGCATACGAGAT	ACCAGAAATGTC	GCCTGGAGTCATAG	AGCCTAGACATCCACTGCTG
Ot-55	CAAGCAGAAGACGGCATACGAGAT	ACAGTTGTACGC	GCCTGGAGTCATAG	AGCCTAGACATCCACTGCTG
Ot-56	CAAGCAGAAGACGGCATACGAGAT	ACGTCCACTGTG	GCCTGGAGTCATAG	AGCCTAGACATCCACTGCTG
Ot-57	CAAGCAGAAGACGGCATACGAGAT	CTGGTTGGCATC	GCCTGGAGTCATAG	AGCCTAGACATCCACTGCTG
Ot-58	CAAGCAGAAGACGGCATACGAGAT	AAGTTAGTCCGC	GCCTGGAGTCATAG	AGCCTAGACATCCACTGCTG
Ot-59	CAAGCAGAAGACGGCATACGAGAT	CTGAATCTGGTG	GCCTGGAGTCATAG	AGCCTAGACATCCACTGCTG
Ot-60	CAAGCAGAAGACGGCATACGAGAT	AGAGGGTGATCG	GCCTGGAGTCATAG	AGCCTAGACATCCACTGCTG
Ot-61	CAAGCAGAAGACGGCATACGAGAT	TCCCTCTGAGAG	GCCTGGAGTCATAG	AGCCTAGACATCCACTGCTG
Ot-62	CAAGCAGAAGACGGCATACGAGAT	AGCGTTGTCCAA	GCCTGGAGTCATAG	AGCCTAGACATCCACTGCTG
Ot-63	CAAGCAGAAGACGGCATACGAGAT	ATCTCGCTGGGT	GCCTGGAGTCATAG	AGCCTAGACATCCACTGCTG
Ot-64	CAAGCAGAAGACGGCATACGAGAT	GATTCGAGTGTC	GCCTGGAGTCATAG	AGCCTAGACATCCACTGCTG
Ot-65	CAAGCAGAAGACGGCATACGAGAT	ACACTGGTCCTG	GCCTGGAGTCATAG	AGCCTAGACATCCACTGCTG
Ot-66	CAAGCAGAAGACGGCATACGAGAT	AACACCATCGAC	GCCTGGAGTCATAG	AGCCTAGACATCCACTGCTG
Ot-67	CAAGCAGAAGACGGCATACGAGAT	AGGAAAGCCAGA	GCCTGGAGTCATAG	AGCCTAGACATCCACTGCTG
Ot-68	CAAGCAGAAGACGGCATACGAGAT	CAACCGAGATTA	GCCTGGAGTCATAG	AGCCTAGACATCCACTGCTG
Ot-69	CAAGCAGAAGACGGCATACGAGAT	GTGATACCCGCT	GCCTGGAGTCATAG	AGCCTAGACATCCACTGCTG
Ot-70	CAAGCAGAAGACGGCATACGAGAT	GCAACTTCGGTA	GCCTGGAGTCATAG	AGCCTAGACATCCACTGCTG
Ot-71	CAAGCAGAAGACGGCATACGAGAT	CGAAATGCATGT	GCCTGGAGTCATAG	AGCCTAGACATCCACTGCTG
Ot-72	CAAGCAGAAGACGGCATACGAGAT	GCTCCGACCATA	GCCTGGAGTCATAG	AGCCTAGACATCCACTGCTG
Ot-73	CAAGCAGAAGACGGCATACGAGAT	TCCGCGCAAGTT	GCCTGGAGTCATAG	AGCCTAGACATCCACTGCTG
Ot-74	CAAGCAGAAGACGGCATACGAGAT	GCGCTTAGAATA	GCCTGGAGTCATAG	AGCCTAGACATCCACTGCTG
Ot-75	CAAGCAGAAGACGGCATACGAGAT	AGGTGTATCACC	GCCTGGAGTCATAG	AGCCTAGACATCCACTGCTG
Ot-76	CAAGCAGAAGACGGCATACGAGAT	CCTGTTAGCGAA	GCCTGGAGTCATAG	AGCCTAGACATCCACTGCTG
Ot-77	CAAGCAGAAGACGGCATACGAGAT	TCGCATGGATAC	GCCTGGAGTCATAG	AGCCTAGACATCCACTGCTG
Ot-78	CAAGCAGAAGACGGCATACGAGAT	CTCCCACTAGAG	GCCTGGAGTCATAG	AGCCTAGACATCCACTGCTG
Ot-79	CAAGCAGAAGACGGCATACGAGAT	CCGGCTTATGTG	GCCTGGAGTCATAG	AGCCTAGACATCCACTGCTG
Ot-80	CAAGCAGAAGACGGCATACGAGAT	ACATGGGCGGAA	GCCTGGAGTCATAG	AGCCTAGACATCCACTGCTG
Ot-81	CAAGCAGAAGACGGCATACGAGAT	ACGAGTTTACCG	GCCTGGAGTCATAG	AGCCTAGACATCCACTGCTG
Ot-82	CAAGCAGAAGACGGCATACGAGAT	CTGTGCAACGTC	GCCTGGAGTCATAG	AGCCTAGACATCCACTGCTG
Ot-83	CAAGCAGAAGACGGCATACGAGAT	ATAGTGTTCGGC	GCCTGGAGTCATAG	AGCCTAGACATCCACTGCTG
Ot-84	CAAGCAGAAGACGGCATACGAGAT	GGCCAAGGAAGT	GCCTGGAGTCATAG	AGCCTAGACATCCACTGCTG
Ot-85	CAAGCAGAAGACGGCATACGAGAT	GTGCGAGGACAA	GCCTGGAGTCATAG	AGCCTAGACATCCACTGCTG
Ot-86	CAAGCAGAAGACGGCATACGAGAT	ATGGAAGGTGGC	GCCTGGAGTCATAG	AGCCTAGACATCCACTGCTG
Ot-87	CAAGCAGAAGACGGCATACGAGAT	GAGTCGATCTTG	GCCTGGAGTCATAG	AGCCTAGACATCCACTGCTG
Ot-88	CAAGCAGAAGACGGCATACGAGAT	TCCTTGTCCTTG	GCCTGGAGTCATAG	AGCCTAGACATCCACTGCTG
Ot-89	CAAGCAGAAGACGGCATACGAGAT	CGGCGATGAAAG	GCCTGGAGTCATAG	AGCCTAGACATCCACTGCTG
Ot-90	CAAGCAGAAGACGGCATACGAGAT	CATTAGCTGGAA	GCCTGGAGTCATAG	AGCCTAGACATCCACTGCTG
Ot-91	CAAGCAGAAGACGGCATACGAGAT	CCGGTGTGATTC	GCCTGGAGTCATAG	AGCCTAGACATCCACTGCTG
Ot-92	CAAGCAGAAGACGGCATACGAGAT	TGAATACCTGGC	GCCTGGAGTCATAG	AGCCTAGACATCCACTGCTG
Ot-93	CAAGCAGAAGACGGCATACGAGAT	CGATTGTTCCGG	GCCTGGAGTCATAG	AGCCTAGACATCCACTGCTG
Ot-94	CAAGCAGAAGACGGCATACGAGAT	TGAAATGTCCCG	GCCTGGAGTCATAG	AGCCTAGACATCCACTGCTG
Ot-95	CAAGCAGAAGACGGCATACGAGAT	ACGGAAATCCCT	GCCTGGAGTCATAG	AGCCTAGACATCCACTGCTG
Ot-96	CAAGCAGAAGACGGCATACGAGAT	ATTCGCCAAGAA	GCCTGGAGTCATAG	AGCCTAGACATCCACTGCTG

### Sheet: PCR2 reverse barcode primers B3
Bacteria (B3)	806R Extension Primers
Name	P7	Index/Barcode	Temp/Null	B806R
B3-1	CAAGCAGAAGACGGCATACGAGAT	GAATACCAAGTC	GCACGTGCTGCAC	GGACTACHVGGGTWTCTAAT
B3-2	CAAGCAGAAGACGGCATACGAGAT	GCTGTACGGATT	GCACGTGCTGCAC	GGACTACHVGGGTWTCTAAT
B3-3	CAAGCAGAAGACGGCATACGAGAT	CATTATGGCGTG	GCACGTGCTGCAC	GGACTACHVGGGTWTCTAAT
B3-4	CAAGCAGAAGACGGCATACGAGAT	TAACGTGTGTGC	GCACGTGCTGCAC	GGACTACHVGGGTWTCTAAT
B3-5	CAAGCAGAAGACGGCATACGAGAT	TAATACGGATCG	GCACGTGCTGCAC	GGACTACHVGGGTWTCTAAT
B3-6	CAAGCAGAAGACGGCATACGAGAT	GATGTTCGCTAG	GCACGTGCTGCAC	GGACTACHVGGGTWTCTAAT
B3-7	CAAGCAGAAGACGGCATACGAGAT	CAGCTCATCAGC	GCACGTGCTGCAC	GGACTACHVGGGTWTCTAAT
B3-8	CAAGCAGAAGACGGCATACGAGAT	GTATCTGCGCGT	GCACGTGCTGCAC	GGACTACHVGGGTWTCTAAT
B3-9	CAAGCAGAAGACGGCATACGAGAT	GTGGAGTCTCAT	GCACGTGCTGCAC	GGACTACHVGGGTWTCTAAT
B3-10	CAAGCAGAAGACGGCATACGAGAT	CCTGCGAAGTAT	GCACGTGCTGCAC	GGACTACHVGGGTWTCTAAT
B3-11	CAAGCAGAAGACGGCATACGAGAT	TGCAGTCCTCGA	GCACGTGCTGCAC	GGACTACHVGGGTWTCTAAT
B3-12	CAAGCAGAAGACGGCATACGAGAT	TTGGGTACACGT	GCACGTGCTGCAC	GGACTACHVGGGTWTCTAAT
B3-13	CAAGCAGAAGACGGCATACGAGAT	GTCGACAGAGGA	GCACGTGCTGCAC	GGACTACHVGGGTWTCTAAT
B3-14	CAAGCAGAAGACGGCATACGAGAT	GTGTTGTCGTGC	GCACGTGCTGCAC	GGACTACHVGGGTWTCTAAT
B3-15	CAAGCAGAAGACGGCATACGAGAT	CCACAGATCGAT	GCACGTGCTGCAC	GGACTACHVGGGTWTCTAAT
B3-16	CAAGCAGAAGACGGCATACGAGAT	TATCGACACAAG	GCACGTGCTGCAC	GGACTACHVGGGTWTCTAAT
B3-17	CAAGCAGAAGACGGCATACGAGAT	TTGGCTCTATTC	GCACGTGCTGCAC	GGACTACHVGGGTWTCTAAT
B3-18	CAAGCAGAAGACGGCATACGAGAT	GATTATCGACGA	GCACGTGCTGCAC	GGACTACHVGGGTWTCTAAT
B3-19	CAAGCAGAAGACGGCATACGAGAT	TCATGCTCCATT	GCACGTGCTGCAC	GGACTACHVGGGTWTCTAAT
B3-20	CAAGCAGAAGACGGCATACGAGAT	GAGAGCAACAGA	GCACGTGCTGCAC	GGACTACHVGGGTWTCTAAT
B3-21	CAAGCAGAAGACGGCATACGAGAT	GAGTGCTCTAAC	GCACGTGCTGCAC	GGACTACHVGGGTWTCTAAT
B3-22	CAAGCAGAAGACGGCATACGAGAT	CGTTCAAGCTAG	GCACGTGCTGCAC	GGACTACHVGGGTWTCTAAT
B3-23	CAAGCAGAAGACGGCATACGAGAT	TTCAGGAACTAG	GCACGTGCTGCAC	GGACTACHVGGGTWTCTAAT
B3-24	CAAGCAGAAGACGGCATACGAGAT	GCGCTGTTTAAG	GCACGTGCTGCAC	GGACTACHVGGGTWTCTAAT
B3-25	CAAGCAGAAGACGGCATACGAGAT	TCCTGAACACAG	GCACGTGCTGCAC	GGACTACHVGGGTWTCTAAT
B3-26	CAAGCAGAAGACGGCATACGAGAT	CCATCCGCAACA	GCACGTGCTGCAC	GGACTACHVGGGTWTCTAAT
B3-27	CAAGCAGAAGACGGCATACGAGAT	CGTAGCCAACAT	GCACGTGCTGCAC	GGACTACHVGGGTWTCTAAT
B3-28	CAAGCAGAAGACGGCATACGAGAT	TCTCTGAACAGG	GCACGTGCTGCAC	GGACTACHVGGGTWTCTAAT
B3-29	CAAGCAGAAGACGGCATACGAGAT	TCGTACCAGGAT	GCACGTGCTGCAC	GGACTACHVGGGTWTCTAAT
B3-30	CAAGCAGAAGACGGCATACGAGAT	ATGCGCCCGTAT	GCACGTGCTGCAC	GGACTACHVGGGTWTCTAAT
B3-31	CAAGCAGAAGACGGCATACGAGAT	CTTTGCACTTTG	GCACGTGCTGCAC	GGACTACHVGGGTWTCTAAT
B3-32	CAAGCAGAAGACGGCATACGAGAT	TGTTGACGATGC	GCACGTGCTGCAC	GGACTACHVGGGTWTCTAAT
B3-33	CAAGCAGAAGACGGCATACGAGAT	GACAAGAAGGTG	GCACGTGCTGCAC	GGACTACHVGGGTWTCTAAT
B3-34	CAAGCAGAAGACGGCATACGAGAT	TGATCACTCTTC	GCACGTGCTGCAC	GGACTACHVGGGTWTCTAAT
B3-35	CAAGCAGAAGACGGCATACGAGAT	GGTTTGCACATG	GCACGTGCTGCAC	GGACTACHVGGGTWTCTAAT
B3-36	CAAGCAGAAGACGGCATACGAGAT	TGTAAACAGGTC	GCACGTGCTGCAC	GGACTACHVGGGTWTCTAAT
B3-37	CAAGCAGAAGACGGCATACGAGAT	GCAACGAACGAG	GCACGTGCTGCAC	GGACTACHVGGGTWTCTAAT
B3-38	CAAGCAGAAGACGGCATACGAGAT	TACCAGGATTGC	GCACGTGCTGCAC	GGACTACHVGGGTWTCTAAT
B3-39	CAAGCAGAAGACGGCATACGAGAT	TGGAGGTTCTCA	GCACGTGCTGCAC	GGACTACHVGGGTWTCTAAT
B3-40	CAAGCAGAAGACGGCATACGAGAT	TTGTACTCACTC	GCACGTGCTGCAC	GGACTACHVGGGTWTCTAAT
B3-41	CAAGCAGAAGACGGCATACGAGAT	GTACGTCACTGA	GCACGTGCTGCAC	GGACTACHVGGGTWTCTAAT
B3-42	CAAGCAGAAGACGGCATACGAGAT	TATGTTGACGGC	GCACGTGCTGCAC	GGACTACHVGGGTWTCTAAT
B3-43	CAAGCAGAAGACGGCATACGAGAT	CAACGAACCATC	GCACGTGCTGCAC	GGACTACHVGGGTWTCTAAT
B3-44	CAAGCAGAAGACGGCATACGAGAT	GACTATAATGGC	GCACGTGCTGCAC	GGACTACHVGGGTWTCTAAT
B3-45	CAAGCAGAAGACGGCATACGAGAT	CGCAATGAGGGA	GCACGTGCTGCAC	GGACTACHVGGGTWTCTAAT
B3-46	CAAGCAGAAGACGGCATACGAGAT	CACCGCTCACAA	GCACGTGCTGCAC	GGACTACHVGGGTWTCTAAT
B3-47	CAAGCAGAAGACGGCATACGAGAT	GGAGTCTCTTGC	GCACGTGCTGCAC	GGACTACHVGGGTWTCTAAT
B3-48	CAAGCAGAAGACGGCATACGAGAT	GGCTTACTTGGA	GCACGTGCTGCAC	GGACTACHVGGGTWTCTAAT
B3-49	CAAGCAGAAGACGGCATACGAGAT	CTGAACAGTTGC	GCACGTGCTGCAC	GGACTACHVGGGTWTCTAAT
B3-50	CAAGCAGAAGACGGCATACGAGAT	TGCGCAAAGGAG	GCACGTGCTGCAC	GGACTACHVGGGTWTCTAAT
B3-51	CAAGCAGAAGACGGCATACGAGAT	CAGGAACCAGGA	GCACGTGCTGCAC	GGACTACHVGGGTWTCTAAT
B3-52	CAAGCAGAAGACGGCATACGAGAT	TACTCCAGGCTG	GCACGTGCTGCAC	GGACTACHVGGGTWTCTAAT
B3-53	CAAGCAGAAGACGGCATACGAGAT	TTCGGCATAGTG	GCACGTGCTGCAC	GGACTACHVGGGTWTCTAAT
B3-54	CAAGCAGAAGACGGCATACGAGAT	TGGTGGAGTTTC	GCACGTGCTGCAC	GGACTACHVGGGTWTCTAAT
B3-55	CAAGCAGAAGACGGCATACGAGAT	TATGACGTACGA	GCACGTGCTGCAC	GGACTACHVGGGTWTCTAAT
B3-56	CAAGCAGAAGACGGCATACGAGAT	GGTCCACCTAAC	GCACGTGCTGCAC	GGACTACHVGGGTWTCTAAT
B3-57	CAAGCAGAAGACGGCATACGAGAT	CATGAGACTGTA	GCACGTGCTGCAC	GGACTACHVGGGTWTCTAAT
B3-58	CAAGCAGAAGACGGCATACGAGAT	GGTCATCACGAT	GCACGTGCTGCAC	GGACTACHVGGGTWTCTAAT
B3-59	CAAGCAGAAGACGGCATACGAGAT	TGCTCGATGTGC	GCACGTGCTGCAC	GGACTACHVGGGTWTCTAAT
B3-60	CAAGCAGAAGACGGCATACGAGAT	TTACGAAGTTGG	GCACGTGCTGCAC	GGACTACHVGGGTWTCTAAT
B3-61	CAAGCAGAAGACGGCATACGAGAT	CGCTAATCGTGA	GCACGTGCTGCAC	GGACTACHVGGGTWTCTAAT
B3-62	CAAGCAGAAGACGGCATACGAGAT	GTTCGAGTGAAT	GCACGTGCTGCAC	GGACTACHVGGGTWTCTAAT
B3-63	CAAGCAGAAGACGGCATACGAGAT	CTCCGCTATAGG	GCACGTGCTGCAC	GGACTACHVGGGTWTCTAAT
B3-64	CAAGCAGAAGACGGCATACGAGAT	CACAGCGTCCTA	GCACGTGCTGCAC	GGACTACHVGGGTWTCTAAT
B3-65	CAAGCAGAAGACGGCATACGAGAT	GAGGGACGCAAT	GCACGTGCTGCAC	GGACTACHVGGGTWTCTAAT
B3-66	CAAGCAGAAGACGGCATACGAGAT	GTCTGGATTGAA	GCACGTGCTGCAC	GGACTACHVGGGTWTCTAAT
B3-67	CAAGCAGAAGACGGCATACGAGAT	CAAGAGCGGATG	GCACGTGCTGCAC	GGACTACHVGGGTWTCTAAT
B3-68	CAAGCAGAAGACGGCATACGAGAT	TCACAGACAATG	GCACGTGCTGCAC	GGACTACHVGGGTWTCTAAT
B3-69	CAAGCAGAAGACGGCATACGAGAT	TAAAGCGAGGAG	GCACGTGCTGCAC	GGACTACHVGGGTWTCTAAT
B3-70	CAAGCAGAAGACGGCATACGAGAT	CGCTGGCTTTAG	GCACGTGCTGCAC	GGACTACHVGGGTWTCTAAT
B3-71	CAAGCAGAAGACGGCATACGAGAT	TCGAGAGTTTGC	GCACGTGCTGCAC	GGACTACHVGGGTWTCTAAT
B3-72	CAAGCAGAAGACGGCATACGAGAT	TGTTGTTGGGAA	GCACGTGCTGCAC	GGACTACHVGGGTWTCTAAT
B3-73	CAAGCAGAAGACGGCATACGAGAT	GGCCTCACTGAT	GCACGTGCTGCAC	GGACTACHVGGGTWTCTAAT
B3-74	CAAGCAGAAGACGGCATACGAGAT	CACTTCTTTGTG	GCACGTGCTGCAC	GGACTACHVGGGTWTCTAAT
B3-75	CAAGCAGAAGACGGCATACGAGAT	TACGACTCTGGC	GCACGTGCTGCAC	GGACTACHVGGGTWTCTAAT
B3-76	CAAGCAGAAGACGGCATACGAGAT	GAGACTATATGC	GCACGTGCTGCAC	GGACTACHVGGGTWTCTAAT
B3-77	CAAGCAGAAGACGGCATACGAGAT	CTCTCGGCGTAA	GCACGTGCTGCAC	GGACTACHVGGGTWTCTAAT
B3-78	CAAGCAGAAGACGGCATACGAGAT	CGACAACTTGTG	GCACGTGCTGCAC	GGACTACHVGGGTWTCTAAT
B3-79	CAAGCAGAAGACGGCATACGAGAT	CTATAGACACGA	GCACGTGCTGCAC	GGACTACHVGGGTWTCTAAT
B3-80	CAAGCAGAAGACGGCATACGAGAT	CCTTTGGCTGAG	GCACGTGCTGCAC	GGACTACHVGGGTWTCTAAT
B3-81	CAAGCAGAAGACGGCATACGAGAT	GGATTCGTGTCC	GCACGTGCTGCAC	GGACTACHVGGGTWTCTAAT
B3-82	CAAGCAGAAGACGGCATACGAGAT	CGCGGTTACTAA	GCACGTGCTGCAC	GGACTACHVGGGTWTCTAAT
B3-83	CAAGCAGAAGACGGCATACGAGAT	GGTGGCATGGAA	GCACGTGCTGCAC	GGACTACHVGGGTWTCTAAT
B3-84	CAAGCAGAAGACGGCATACGAGAT	GTCATTGGGCTA	GCACGTGCTGCAC	GGACTACHVGGGTWTCTAAT
B3-85	CAAGCAGAAGACGGCATACGAGAT	CTCTAACCTCTA	GCACGTGCTGCAC	GGACTACHVGGGTWTCTAAT
B3-86	CAAGCAGAAGACGGCATACGAGAT	CCTTACCTCCTC	GCACGTGCTGCAC	GGACTACHVGGGTWTCTAAT
B3-87	CAAGCAGAAGACGGCATACGAGAT	GATTGAACGCTA	GCACGTGCTGCAC	GGACTACHVGGGTWTCTAAT
B3-88	CAAGCAGAAGACGGCATACGAGAT	CCAGCTGGACTT	GCACGTGCTGCAC	GGACTACHVGGGTWTCTAAT
B3-89	CAAGCAGAAGACGGCATACGAGAT	CATAGGCCATCA	GCACGTGCTGCAC	GGACTACHVGGGTWTCTAAT
B3-90	CAAGCAGAAGACGGCATACGAGAT	GGACTATCGTTG	GCACGTGCTGCAC	GGACTACHVGGGTWTCTAAT
B3-91	CAAGCAGAAGACGGCATACGAGAT	GCTATATCCAGG	GCACGTGCTGCAC	GGACTACHVGGGTWTCTAAT
B3-92	CAAGCAGAAGACGGCATACGAGAT	CCATCTTACCAT	GCACGTGCTGCAC	GGACTACHVGGGTWTCTAAT
B3-93	CAAGCAGAAGACGGCATACGAGAT	CCTTGGAATCGC	GCACGTGCTGCAC	GGACTACHVGGGTWTCTAAT
B3-94	CAAGCAGAAGACGGCATACGAGAT	GGAACACATGTT	GCACGTGCTGCAC	GGACTACHVGGGTWTCTAAT
B3-95	CAAGCAGAAGACGGCATACGAGAT	GTGTGGCAGAAG	GCACGTGCTGCAC	GGACTACHVGGGTWTCTAAT
B3-96	CAAGCAGAAGACGGCATACGAGAT	CCTCATGCTATT	GCACGTGCTGCAC	GGACTACHVGGGTWTCTAAT

### Sheet: PCR2 reverse barcode primersOF2
Fungi (OF2)	ITS4 Extension Primers
Name	P7	Index/Barcode	Temp/Null	ITS4
OF2-1	CAAGCAGAAGACGGCATACGAGAT	GTTATCGCATGG	GCTACCGTGGTGC	TCCTCCGCTTATTGATATGC
OF2-2	CAAGCAGAAGACGGCATACGAGAT	AGCTATGTATGG	GCTACCGTGGTGC	TCCTCCGCTTATTGATATGC
OF2-3	CAAGCAGAAGACGGCATACGAGAT	ACGGGTCATCAT	GCTACCGTGGTGC	TCCTCCGCTTATTGATATGC
OF2-4	CAAGCAGAAGACGGCATACGAGAT	GATCACGAGAGG	GCTACCGTGGTGC	TCCTCCGCTTATTGATATGC
OF2-5	CAAGCAGAAGACGGCATACGAGAT	GTAAATTCAGGC	GCTACCGTGGTGC	TCCTCCGCTTATTGATATGC
OF2-6	CAAGCAGAAGACGGCATACGAGAT	AGTGTTTCGGAC	GCTACCGTGGTGC	TCCTCCGCTTATTGATATGC
OF2-7	CAAGCAGAAGACGGCATACGAGAT	TGGCAAATCTAG	GCTACCGTGGTGC	TCCTCCGCTTATTGATATGC
OF2-8	CAAGCAGAAGACGGCATACGAGAT	TTAAGACAGTCG	GCTACCGTGGTGC	TCCTCCGCTTATTGATATGC
OF2-9	CAAGCAGAAGACGGCATACGAGAT	TGGGTCCCACAT	GCTACCGTGGTGC	TCCTCCGCTTATTGATATGC
OF2-10	CAAGCAGAAGACGGCATACGAGAT	AGTTGTAGTCCG	GCTACCGTGGTGC	TCCTCCGCTTATTGATATGC
OF2-11	CAAGCAGAAGACGGCATACGAGAT	TCGTCAAACCCG	GCTACCGTGGTGC	TCCTCCGCTTATTGATATGC
OF2-12	CAAGCAGAAGACGGCATACGAGAT	GTGCAACCAATC	GCTACCGTGGTGC	TCCTCCGCTTATTGATATGC
OF2-13	CAAGCAGAAGACGGCATACGAGAT	CGCTGTGGATTA	GCTACCGTGGTGC	TCCTCCGCTTATTGATATGC
OF2-14	CAAGCAGAAGACGGCATACGAGAT	ACGATTCGAGTC	GCTACCGTGGTGC	TCCTCCGCTTATTGATATGC
OF2-15	CAAGCAGAAGACGGCATACGAGAT	CTGATCCATCTT	GCTACCGTGGTGC	TCCTCCGCTTATTGATATGC
OF2-16	CAAGCAGAAGACGGCATACGAGAT	TGGTCGCATCGT	GCTACCGTGGTGC	TCCTCCGCTTATTGATATGC
OF2-17	CAAGCAGAAGACGGCATACGAGAT	GCATCAGAGTTA	GCTACCGTGGTGC	TCCTCCGCTTATTGATATGC
OF2-18	CAAGCAGAAGACGGCATACGAGAT	GTGGTCATCGTA	GCTACCGTGGTGC	TCCTCCGCTTATTGATATGC
OF2-19	CAAGCAGAAGACGGCATACGAGAT	CTGAAGGGCGAA	GCTACCGTGGTGC	TCCTCCGCTTATTGATATGC
OF2-20	CAAGCAGAAGACGGCATACGAGAT	CGCTCACAGAAT	GCTACCGTGGTGC	TCCTCCGCTTATTGATATGC
OF2-21	CAAGCAGAAGACGGCATACGAGAT	ATTCTCTCACGT	GCTACCGTGGTGC	TCCTCCGCTTATTGATATGC
OF2-22	CAAGCAGAAGACGGCATACGAGAT	CGACTCTAAACG	GCTACCGTGGTGC	TCCTCCGCTTATTGATATGC
OF2-23	CAAGCAGAAGACGGCATACGAGAT	GACTTCATGCGA	GCTACCGTGGTGC	TCCTCCGCTTATTGATATGC
OF2-24	CAAGCAGAAGACGGCATACGAGAT	ACTGATGGCCTC	GCTACCGTGGTGC	TCCTCCGCTTATTGATATGC
OF2-25	CAAGCAGAAGACGGCATACGAGAT	AAGACAGCTATC	GCTACCGTGGTGC	TCCTCCGCTTATTGATATGC
OF2-26	CAAGCAGAAGACGGCATACGAGAT	CGTAGGTAGAGG	GCTACCGTGGTGC	TCCTCCGCTTATTGATATGC
OF2-27	CAAGCAGAAGACGGCATACGAGAT	GTCGTCCAAATG	GCTACCGTGGTGC	TCCTCCGCTTATTGATATGC
OF2-28	CAAGCAGAAGACGGCATACGAGAT	TACACAAGTCGC	GCTACCGTGGTGC	TCCTCCGCTTATTGATATGC
OF2-29	CAAGCAGAAGACGGCATACGAGAT	GCGTCCATGAAT	GCTACCGTGGTGC	TCCTCCGCTTATTGATATGC
OF2-30	CAAGCAGAAGACGGCATACGAGAT	GTAATGCGTAAC	GCTACCGTGGTGC	TCCTCCGCTTATTGATATGC
OF2-31	CAAGCAGAAGACGGCATACGAGAT	GGAATCCGATTA	GCTACCGTGGTGC	TCCTCCGCTTATTGATATGC
OF2-32	CAAGCAGAAGACGGCATACGAGAT	TTCTGAGAGGTA	GCTACCGTGGTGC	TCCTCCGCTTATTGATATGC
OF2-33	CAAGCAGAAGACGGCATACGAGAT	GGTTCCATTAGG	GCTACCGTGGTGC	TCCTCCGCTTATTGATATGC
OF2-34	CAAGCAGAAGACGGCATACGAGAT	GTGTTCCCAGAA	GCTACCGTGGTGC	TCCTCCGCTTATTGATATGC
OF2-35	CAAGCAGAAGACGGCATACGAGAT	CCGAGGTATAAT	GCTACCGTGGTGC	TCCTCCGCTTATTGATATGC
OF2-36	CAAGCAGAAGACGGCATACGAGAT	CTCGTGAATGAC	GCTACCGTGGTGC	TCCTCCGCTTATTGATATGC
OF2-37	CAAGCAGAAGACGGCATACGAGAT	ATTGTTCCTACC	GCTACCGTGGTGC	TCCTCCGCTTATTGATATGC
OF2-38	CAAGCAGAAGACGGCATACGAGAT	CCTTGACCGATG	GCTACCGTGGTGC	TCCTCCGCTTATTGATATGC
OF2-39	CAAGCAGAAGACGGCATACGAGAT	CGATAGGCCTTA	GCTACCGTGGTGC	TCCTCCGCTTATTGATATGC
OF2-40	CAAGCAGAAGACGGCATACGAGAT	GAGAGTCCACTT	GCTACCGTGGTGC	TCCTCCGCTTATTGATATGC
OF2-41	CAAGCAGAAGACGGCATACGAGAT	GCATGTCGAAAT	GCTACCGTGGTGC	TCCTCCGCTTATTGATATGC
OF2-42	CAAGCAGAAGACGGCATACGAGAT	TCTATGCGAACG	GCTACCGTGGTGC	TCCTCCGCTTATTGATATGC
OF2-43	CAAGCAGAAGACGGCATACGAGAT	AGTTTGCGAGAT	GCTACCGTGGTGC	TCCTCCGCTTATTGATATGC
OF2-44	CAAGCAGAAGACGGCATACGAGAT	TGTGCACGCCAT	GCTACCGTGGTGC	TCCTCCGCTTATTGATATGC
OF2-45	CAAGCAGAAGACGGCATACGAGAT	ACGCTAGATTGA	GCTACCGTGGTGC	TCCTCCGCTTATTGATATGC
OF2-46	CAAGCAGAAGACGGCATACGAGAT	TAGGTAACCGAT	GCTACCGTGGTGC	TCCTCCGCTTATTGATATGC
OF2-47	CAAGCAGAAGACGGCATACGAGAT	CGCTCTTAACGG	GCTACCGTGGTGC	TCCTCCGCTTATTGATATGC
OF2-48	CAAGCAGAAGACGGCATACGAGAT	AGGTCTCCCGAT	GCTACCGTGGTGC	TCCTCCGCTTATTGATATGC
OF2-49	CAAGCAGAAGACGGCATACGAGAT	CGGGTAGGGTAA	GCTACCGTGGTGC	TCCTCCGCTTATTGATATGC
OF2-50	CAAGCAGAAGACGGCATACGAGAT	TCTCTCGATCAT	GCTACCGTGGTGC	TCCTCCGCTTATTGATATGC
OF2-51	CAAGCAGAAGACGGCATACGAGAT	CACCTCCAAGGT	GCTACCGTGGTGC	TCCTCCGCTTATTGATATGC
OF2-52	CAAGCAGAAGACGGCATACGAGAT	GTAAGCCTCGAT	GCTACCGTGGTGC	TCCTCCGCTTATTGATATGC
OF2-53	CAAGCAGAAGACGGCATACGAGAT	GTGGTTCGATGT	GCTACCGTGGTGC	TCCTCCGCTTATTGATATGC
OF2-54	CAAGCAGAAGACGGCATACGAGAT	ACCACACGTAGT	GCTACCGTGGTGC	TCCTCCGCTTATTGATATGC
OF2-55	CAAGCAGAAGACGGCATACGAGAT	AGTATTCGCGCA	GCTACCGTGGTGC	TCCTCCGCTTATTGATATGC
OF2-56	CAAGCAGAAGACGGCATACGAGAT	GAAACCAAGCTT	GCTACCGTGGTGC	TCCTCCGCTTATTGATATGC
OF2-57	CAAGCAGAAGACGGCATACGAGAT	AGAGACGCGTAG	GCTACCGTGGTGC	TCCTCCGCTTATTGATATGC
OF2-58	CAAGCAGAAGACGGCATACGAGAT	TTAATGGATCGG	GCTACCGTGGTGC	TCCTCCGCTTATTGATATGC
OF2-59	CAAGCAGAAGACGGCATACGAGAT	CAGCAAGAGGAC	GCTACCGTGGTGC	TCCTCCGCTTATTGATATGC
OF2-60	CAAGCAGAAGACGGCATACGAGAT	TTACCCGCACAG	GCTACCGTGGTGC	TCCTCCGCTTATTGATATGC
OF2-61	CAAGCAGAAGACGGCATACGAGAT	ACAAATCGTTGG	GCTACCGTGGTGC	TCCTCCGCTTATTGATATGC
OF2-62	CAAGCAGAAGACGGCATACGAGAT	GTTGACCATCGC	GCTACCGTGGTGC	TCCTCCGCTTATTGATATGC
OF2-63	CAAGCAGAAGACGGCATACGAGAT	CTCCAATGACGC	GCTACCGTGGTGC	TCCTCCGCTTATTGATATGC
OF2-64	CAAGCAGAAGACGGCATACGAGAT	TTCGCAGATACG	GCTACCGTGGTGC	TCCTCCGCTTATTGATATGC
OF2-65	CAAGCAGAAGACGGCATACGAGAT	AGAGCTCCTCTG	GCTACCGTGGTGC	TCCTCCGCTTATTGATATGC
OF2-66	CAAGCAGAAGACGGCATACGAGAT	GACAAACCTTGC	GCTACCGTGGTGC	TCCTCCGCTTATTGATATGC
OF2-67	CAAGCAGAAGACGGCATACGAGAT	CCACAACGATCA	GCTACCGTGGTGC	TCCTCCGCTTATTGATATGC
OF2-68	CAAGCAGAAGACGGCATACGAGAT	CAGATCCCAACC	GCTACCGTGGTGC	TCCTCCGCTTATTGATATGC
OF2-69	CAAGCAGAAGACGGCATACGAGAT	GACCTACCGCAT	GCTACCGTGGTGC	TCCTCCGCTTATTGATATGC
OF2-70	CAAGCAGAAGACGGCATACGAGAT	GACTCGCAACTA	GCTACCGTGGTGC	TCCTCCGCTTATTGATATGC
OF2-71	CAAGCAGAAGACGGCATACGAGAT	CTGACGATCCGT	GCTACCGTGGTGC	TCCTCCGCTTATTGATATGC
OF2-72	CAAGCAGAAGACGGCATACGAGAT	TACGTTTGGCGA	GCTACCGTGGTGC	TCCTCCGCTTATTGATATGC
OF2-73	CAAGCAGAAGACGGCATACGAGAT	AATCGCCCTTGG	GCTACCGTGGTGC	TCCTCCGCTTATTGATATGC
OF2-74	CAAGCAGAAGACGGCATACGAGAT	CCGCTACGTGAT	GCTACCGTGGTGC	TCCTCCGCTTATTGATATGC
OF2-75	CAAGCAGAAGACGGCATACGAGAT	GAACGCAATTCC	GCTACCGTGGTGC	TCCTCCGCTTATTGATATGC
OF2-76	CAAGCAGAAGACGGCATACGAGAT	ACGCAATGTCTG	GCTACCGTGGTGC	TCCTCCGCTTATTGATATGC
OF2-77	CAAGCAGAAGACGGCATACGAGAT	TAGGTCTAGGTC	GCTACCGTGGTGC	TCCTCCGCTTATTGATATGC
OF2-78	CAAGCAGAAGACGGCATACGAGAT	ACCGACGCTTGT	GCTACCGTGGTGC	TCCTCCGCTTATTGATATGC
OF2-79	CAAGCAGAAGACGGCATACGAGAT	CTGTGATCGGAT	GCTACCGTGGTGC	TCCTCCGCTTATTGATATGC
OF2-80	CAAGCAGAAGACGGCATACGAGAT	AACATTGCAGGT	GCTACCGTGGTGC	TCCTCCGCTTATTGATATGC
OF2-81	CAAGCAGAAGACGGCATACGAGAT	TCCACAGGGTTC	GCTACCGTGGTGC	TCCTCCGCTTATTGATATGC
OF2-82	CAAGCAGAAGACGGCATACGAGAT	TCGGGCTCTTAG	GCTACCGTGGTGC	TCCTCCGCTTATTGATATGC
OF2-83	CAAGCAGAAGACGGCATACGAGAT	ATCGAGGATCTA	GCTACCGTGGTGC	TCCTCCGCTTATTGATATGC
OF2-84	CAAGCAGAAGACGGCATACGAGAT	TAGCTGGCGTTC	GCTACCGTGGTGC	TCCTCCGCTTATTGATATGC
OF2-85	CAAGCAGAAGACGGCATACGAGAT	CACAAGTATCGA	GCTACCGTGGTGC	TCCTCCGCTTATTGATATGC
OF2-86	CAAGCAGAAGACGGCATACGAGAT	AGATTCGCTCGA	GCTACCGTGGTGC	TCCTCCGCTTATTGATATGC
OF2-87	CAAGCAGAAGACGGCATACGAGAT	CCTGTAGGTTGC	GCTACCGTGGTGC	TCCTCCGCTTATTGATATGC
OF2-88	CAAGCAGAAGACGGCATACGAGAT	AGGACCTCGTTC	GCTACCGTGGTGC	TCCTCCGCTTATTGATATGC
OF2-89	CAAGCAGAAGACGGCATACGAGAT	TTGGCATTGGCA	GCTACCGTGGTGC	TCCTCCGCTTATTGATATGC
OF2-90	CAAGCAGAAGACGGCATACGAGAT	TATAATCCGAGG	GCTACCGTGGTGC	TCCTCCGCTTATTGATATGC
OF2-91	CAAGCAGAAGACGGCATACGAGAT	GGTAAAGGGTCG	GCTACCGTGGTGC	TCCTCCGCTTATTGATATGC
OF2-92	CAAGCAGAAGACGGCATACGAGAT	GCTTTCTCAATC	GCTACCGTGGTGC	TCCTCCGCTTATTGATATGC
OF2-93	CAAGCAGAAGACGGCATACGAGAT	TCTTAGTCGGGC	GCTACCGTGGTGC	TCCTCCGCTTATTGATATGC
OF2-94	CAAGCAGAAGACGGCATACGAGAT	CTGATAGCACAC	GCTACCGTGGTGC	TCCTCCGCTTATTGATATGC
OF2-95	CAAGCAGAAGACGGCATACGAGAT	ACAGGTAGAGAG	GCTACCGTGGTGC	TCCTCCGCTTATTGATATGC
OF2-96	CAAGCAGAAGACGGCATACGAGAT	TGCTCACGTGTG	GCTACCGTGGTGC	TCCTCCGCTTATTGATATGC

### Sheet: Sequencing primers
Sequencing primers
Name	Bacteria (B5)
B5-R1	ACGACTGCGACTGGCGAACMGGATTAGATACCC
B5-R2	CAGCCATTTAGTGTCACGTCATCCCCACCTTCC
B5-Index	GGAAGGTGGGGATGACGTGACACTAAATGGCTG
Name	Fungi (Ft)
Ft-R1	TCACGCGCAGGCTTGGTCATTTAGAGGAAGTAA
Ft-R2	CGTACTGTGGAGAGCTGCGTTCTTCATCGATGC
Ft-Index	GCATCGATGAAGAACGCAGCTCTCCACAGTACG
Name	Oomycetes (Ot)
Ot-R1	AGTTCCAGGCTCATGCGGAAGGATCATTACCAC
Ot-R2	GCCTGGAGTCATAGAGCCTAGACATCCACTGCTG
Ot-Index	CAGCAGTGGATGTCTAGGCTCTATGACTCCAGGC
Name	Bacteria (B3)
B3-R1	GAGAGCGCAAATACTACCTACGGGAGGCAGCAG
B3-R2	GCACGTGCTGCACGGACTACHVGGGTWTCTAAT
B3-Index	ATTAGAWACCCBDGTAGTCCGTGCAGCACGTGC
Name	Fungi (OF2)
OF2-R1	GTCACGCGTACTGCGTGARTCATCGAATCTTTG
OF2-R2	GCTACCGTGGTGCTCCTCCGCTTATTGATATGC
OF2-Index	GCATATCAATAAGCGGAGGAGCACCACGGTAGC
