## Supplementary Table 3 for "Root microbiota assembly and adaptive differentiation among European *Arabidopsis* populations"

### Sheet: Sheet1
Supplementary Table 3: Microbial communities' variation explained by several factors across all compartments (PERMANOVA, adonis function in R).
	Bacteria
	r2	F. Model	Pr (>F)
Site	0.175634	11.0654	0.001
Site (only Soil & Root)	0.1727	8.028	0.001
Compartment	0.166762	56.3051	0.001
Compartment (only Soil & Root)	0.18906	140.62	0.001
Site*Compartment	0.11169	3327	0.001
Sample (pooled-single)	0.00858917	7.32939	0.001
Year	0.0171918	7.3906	0.001
Species	0.00352554	3.79629	0.001
	Fungi
	r2	F. Model	Pr (>F)
Site	0.206098	13.4993	0.001
Site (only Soil & Root)	0.2027	8269	0.001
Compartment	0.0668432	20.1762	0.001
Compartment (only Soil & Root)	0.06546	42.821	0.001
Site*Compartment	0.12424	3.354	0.001
Sample (pooled-single)	0.0103354	8.84548	0.001
Year	0.0408381	18.01	0.001
Species	0.0032971	3.54949	0.001
	Oomycetes
	r2	F. Model	Pr (>F)
Site	0.146096	8.73637	0.001
Site (only Soil & Root)	0.15504	5.0864	0.001
Compartment	0.0369661	10.6198	0.001
Compartment (only Soil & Root)	0.02672	14.0258	0.001
Site*Compartment	0.08764	19179	0.001
Sample (pooled-single)	0.0232704	19.8222	0.001
Year	0.103655	48.0493	0.001
Species	0.00857016	9.10239	0.001
