## Supplementary Table 4 for "Root microbiota assembly and adaptive differentiation among European *Arabidopsis* populations"

### Sheet: Bacterial widespread OTUs
Supplementary Table 4: Description of geographically widespread OTUs detected in A. thaliana Root samples. NCBI taxonomy refers to the best hit(s) found using NCBI nucleotide BLAST. Relative abundance (RA) per year indicated the total abundace across all root samples from the respective sampling year.
OTU id	Kingdom	Phylum	Class	Order	Family	Genus	Species	NCBI taxonomy (genus)	RA year1	RA year2	RA year3	Representative sequence	RA SP1	RA SP2	RA SP3	RA FR1	RA FR2	RA FR3	RA GE1	RA GE6	RA GE2	RA GE3	RA GE4	RA GE5	RA SW1	RA SW2	RA SW3	RA SW4	RA IT1
OTU_4486	k__Bacteria	p__Proteobacteria	c__Betaproteobacteria	o__Burkholderiales	f__Burkholderiaceae	g__Burkholderia	s__	Burkholderia	0.263865	0.892796	0.717792	TGGTAGTCCACGCCCTAAACGATGTCAACTGGTTGTCGGGCCTTCATTGGCTTGGTAACGTAGCTAACGCGTGAAGTTGACCGCCTGGGGAGTACGGTCGCAAGATTAAAACTCAAAGGAATTGACGGGGACCCGCACAAGCGGTGGATGATGTGGATTAATTCGATGCAACGCGAAAAACCTTACCTACCCTTGACATGGACGGAAGCTGGCCGAGAGGCCGGGGTGCCCGAAAGGGAGCCGTCACACAGGTGCTGCATGGCTGTCGTCAGCTCGTGTCGTGAGATGTTGGGTTAAGTCCCGCAACGAGCGCAACCCTTGTCCCTAGTTGCTACGCAAGAGCACTCCAGGGAGACTGCCAGTGATATACTGGA	0.933976	0.627578	0.249031	0.10442	0.736284	0.180841	0.75403	0.633814	0.3239	0.0539418	0.357686	0.465133	2.15236	0.584553	0.47451	0.270324	0.197239
OTU_27	k__Bacteria	p__Actinobacteria	c__Actinobacteria	o__Actinomycetales	f__Kineosporiaceae	g__	s__	Kineosporia	2.28055	0.803122	0.510094	TGGTAGTCCATGCCGTAAACGTTGGGCGCTAGGTGTGGGGCTCATTCCACGAGTTCCGTGCCGCAGCTAACGCATTAAGCGCCCCGCCTGGGGAGTACGGCCGCAAGGCTAAAACTCAAAGGAATTGACGGGGGCCCGCACAAGCGGCGGAGCATGCGGATTAATTCGATGCAACGCGAAGAACCTTACCAAGGCTTGACATGGGGTGAAAACTCGCAGAGATGCGGGGTCCGCAAGGGCGCCTCACAGGTGGTGCATGGTTGTCGTCAGCTCGTGTCGTGAGATGTTGGGTTAAGTCCCGCAACGAGCGCAACCCTCGTTCTATGTTGCCAGCACGTGATGGTGGGGACTCATAGGAGACTGCCGGGGTCAACTCGGA	0.161537	0.0829299	0.375757	0.287736	0.0712533	0.630499	0.264344	0.0554587	0.0511422	9.15123	0.713701	0.368898	3.56114	0.0517304	0.299306	0.608902	1.09501
OTU_101	k__Bacteria	p__Proteobacteria	c__Betaproteobacteria	o__Burkholderiales	f__Comamonadaceae			unclass Betaproteobacterium	0.803472	0.687827	0.408533	TGGTAGTCCACGCCCTAAACGATGTCAACTGGTTGTTGGGAGGGTTTCTTCTCAGTAACGTAGCTAACGCGTGAAGTTGACCGCCTGGGGAGTACGGCCGCAAGGTTGAAACTCAAAGGAATTGACGGGGACCCGCACAAGCGGTGGATGATGTGGTTTAATTCGATGCAACGCGAAAAACCTTACCTACCCTTGACATGCCAGGAATCCTGAAGAGATTTGGGAGTGCTCGAAAGAGAACCTGGACACAGGTGCTGCATGGCCGTCGTCAGCTCGTGTCGTGAGATGTTGGGTTAAGTCCCGCAACGAGCGCAACCCTTGTCATTAGTTGCTACGAAAGGGCACTCTAATGAGACTGCCGGTGACAAACCGGA	0.431743	0.333961	1.17885	0.350389	1.29048	1.81818	0.897036	0.190144	2.04569	0.891388	0.265757	1.57005	1.02746	0.217268	0.248205	0.133815	0.333265
OTU_4987	k__Bacteria	p__Bacteroidetes	c__Flavobacteriia	o__Flavobacteriales	f__Flavobacteriaceae	g__Flavobacterium	s__Succinicans	Flavobacterium	1.97563	0.602095	1.32899	TGGTAGTCCACGCCGTAAACGATGGATACTAGCTGTTGGAAGCAATTTCAGTGGCTAAGCGAAAGTGATAAGTATCCCACCTGGGGAGTACGTTCGCAAGAATGAAACTCAAAGGAATTGACGGGGGCCCGCACAAGCGGTGGAGCATGTGGTTTAATTCGATGATACGCGAGGAACCTTACCAAGGCTTAAATGTAGATTGACCGGTTTGGAAACAGATCTTTCGCAAGACAATTTACAAGGTGCTGCATGGTTGTCGTCAGCTCGTGCCGTGAGGTGTCAGGTTAAGTCCTATAACGAGCGCAACCCCTGTTGTTAGTTGCCAGCGAGTCATGTCGGGAACTCTAACAAGACTGCCGGTGACAAACCGGA	3.09269	1.23947	3.44223	1.86797	0.451271	2.17986	0.58069	0.768499	8.11456	1.38361	2.3049	2.79793	0.266927	0.261238	1.23373	0.395158	0.421683
OTU_14	k__Bacteria	p__Proteobacteria	c__Betaproteobacteria	o__Burkholderiales	f__Oxalobacteraceae	g__	s__	Duganella/Burkholderia	7.6131	4.67782	2.57335	TGGTAGTCCACGCCCTAAACGATGTCTACTAGTTGTCGGGTCTTAATTGACTTGGTAACGCAGCTAACGCGTGAAGTAGACCGCCTGGGGAGTACGGTCGCAAGATTAAAACTCAAAGGAATTGACGGGGACCCGCACAAGCGGTGGATGATGTGGATTAATTCGATGCAACGCGAAAAACCTTACCTACCCTTGACATGGATGGAATCCCGGAGAGATTTGGGAGTGCCCGAAAGGGAACCATCACACAGGTGCTGCATGGCTGTCGTCAGCTCGTGTCGTGAGATGTTGGGTTAAGTCCCGCAACGAGCGCAACCCTTGTCATTAGTTGCTACGAAAGGGCACTCTAATGAGACTGCCGGTGACAAACCGGA	8.17963	2.57307	10.7363	13.9784	10.3001	7.95699	0.814699	3.40675	4.61984	1.03164	5.46391	2.08151	4.83857	8.95712	6.65044	4.25872	2.5437
OTU_16	k__Bacteria	p__Proteobacteria	c__Alphaproteobacteria	o__Rhizobiales	f__Bradyrhizobiaceae	g__Bradyrhizobium	s__	Bradyrhizobium	0.619644	0.669104	0.296449	TGGTAGTCCACGCCGTAAACGATGAATGCCAGCCGTTAGTGGGTTTACTCACTAGTGGCGCAGCTAACGCTTTAAGCATTCCGCCTGGGGAGTACGGTCGCAAGATTAAAACTCAAAGGAATTGACGGGGGCCCGCACAAGCGGTGGAGCATGTGGTTTAATTCGACGCAACGCGCAGAACCTTACCAGCCCTTGACATGTCCAGGACCGGTCGCAGAGATGTGACCTTCTCTTCGGAGCCTGGAACACAGGTGCTGCATGGCTGTCGTCAGCTCGTGTCGTGAGATGTTGGGTTAAGTCCCGCAACGAGCGCAACCCCCGTCCTTAGTTGCTACCATTTAGTTGAGCACTCTAAGGAGACTGCCGGTGATAAGCCGCGA	0.129229	0.0986193	0.103149	0.0951386	0.0158341	1.51026	0.745363	0.0158453	0.0170474	0.117323	0.200572	0.224547	3.50606	0.581967	0.695948	0.453533	0.258451
OTU_11	k__Bacteria	p__Proteobacteria	c__Betaproteobacteria	o__Burkholderiales	f__Oxalobacteraceae	g__Ralstonia	s__	Ralstonia	2.22039	1.93143	6.80095	TGGTAGTCCACGCCCTAAACGATGTCAACTAGTTGTTGGGGATTCATTTCCTTAGTAACGTAGCTAACGCGTGAAGTTGACCGCCTGGGGAGTACGGTCGCAAGATTAAAACTCAAAGGAATTGACGGGGACCCGCACAAGCGGTGGATGATGTGGATTAATTCGATGCAACGCGAAAAACCTTACCTACCCTTGACATGCCACTAACGAAGCAGAGATGCATTAGGTGCTCGAAAGAGAAAGTGGACACAGGTGCTGCATGGCTGTCGTCAGCTCGTGTCGTGAGATGTTGGGTTAAGTCCCGCAACGAGCGCAACCCTTGTCTCTAGTTGCTACGAAAGGGCACTCTAGAGAGACTGCCGGTGACAAACCGGA	1.47439	1.19464	0.884134	1.19039	4.07727	0.786901	4.9272	2.2025	5.64269	1.00736	8.22177	2.40942	12.0075	6.46112	5.41428	3.01936	0.578113
OTU_13	k__Bacteria	p__Proteobacteria	c__Betaproteobacteria	o__Burkholderiales	f__Burkholderiaceae	g__Burkholderia	s__	Burkholderia	0.947023	11.0328	2.18906	TGGTAGTCCACGCCCTAAACGATGTCAACTGGTTGTCGGGCCTTCATTGGCTTGGTAACGTAGCTAACGCGTGAAGTTGACCGCCTGGGGAGTACGGTCGCAAGATTAAAACTCAAAGGAATTGACGGGGACCCGCACAAGCGGTGGATGATGTGGATTAATTCGATGCAACGCGAAAAACCTTACCTACCCTTGACATGGTCGGAATCCTGCTGAGAGGTGGGAGTGCCCGAAAGGGAACCGATACACAGGTGCTGCATGGCTGTCGTCAGCTCGTGTCGTGAGATGTTGGGTTAAGTCCCGCAACGAGCGCAACCCTTGTCCCTAGTTGCTACGCAAGAGCACTCCAGGGAGACTGCCGGTGACAAACCGGA	2.19396	1.44791	0.458276	1.42244	22.9594	3.26002	13.5769	0.0316907	21.9741	0.126763	1.05634	6.63304	5.05254	2.24769	1.94184	0.638539	0.870571
OTU_8	k__Bacteria	p__Proteobacteria	c__Alphaproteobacteria	o__Rhizobiales	f__Bradyrhizobiaceae			Bradyrhizobium	0.342612	0.549867	0.488135	TGGTAGTCCACGCCGTAAACGATGAATGCCAGCCGTTAGTGGGTTTACTCACTAGTGGCGCAGCTAACGCTTTAAGCATTCCGCCTGGGGAGTACGGTCGCAAGATTAAAACTCAAAGGAATTGACGGGGGCCCGCACAAGCGGTGGAGCATGTGGTTTAATTCGACGCAACGCGCAGAACCTTACCAGCCCTTGACATCCCGGTCGCGGACTCCAGAGATGGAGTTCTTCAGTTCGGCTGGACCGGAGACAGGTGCTGCATGGCTGTCGTCAGCTCGTGTCGTGAGATGTTGGGTTAAGTCCCGCAACGAGCGCAACCCCCGTCCTTAGTTGCTACCATTTAGTTGAGCACTCTAAGGAGACTGCCGGTGATAAGCCGCGA	0.196781	0.168101	0.291764	0.2042	0.142507	0.371457	0.294678	0.0792267	0.204569	0.570435	0.469672	0.641563	1.09736	0.302623	0.515878	0.273018	0.850167
OTU_9	k__Bacteria	p__Proteobacteria	c__Betaproteobacteria	o__Burkholderiales	f__Comamonadaceae			Acidovorax/Variovorax	2.91207	1.05342	0.673874	TGGTAGTCCACGCCCTAAACGATGTCAACTGGTTGTTGGGTCTTCACTGACTCAGTAACGAAGCTAACGCGTGAAGTTGACCGCCTGGGGAGTACGGCCGCAAGGTTGAAACTCAAAGGAATTGACGGGGACCCGCACAAGCGGTGGATGATGTGGTTTAATTCGATGCAACGCGAAAAACCTTACCCACCTTTGACATGTACGGAATCCTTTAGAGATAGAGGAGTGCTCGAAAGAGAACCGTAACACAGGTGCTGCATGGCTGTCGTCAGCTCGTGTCGTGAGATGTTGGGTTAAGTCCCGCAACGAGCGCAACCCTTGTCATTAGTTGCTACATTTAGTTGGGCACTCTAATGAGACTGCCGGTGACAAACCGGA	1.10139	0.777748	5.26355	1.65216	0.348349	1.38807	0.658693	0.665505	3.75043	3.95798	1.15329	2.78723	1.28803	3.57974	1.38216	0.123038	0.986193
OTU_1	k__Bacteria	p__Proteobacteria	c__Betaproteobacteria	o__Burkholderiales	f__Oxalobacteraceae			Massilia	2.40732	0.913489	2.61681	TGGTAGTCCACGCCCTAAACGATGTCTACTAGTTGTCGGGTTTTAATTAACTTGGTAACGCAGCTAACGCGTGAAGTAGACCGCCTGGGGAGTACGGTCGCAAGATTAAAACTCAAAGGAATTGACGGGGACCCGCACAAGCGGTGGATGATGTGGATTAATTCGATGCAACGCGAAAAACCTTACCTACCCTTGACATGTACGGAAGCCACGAGAGATCGAGGTGTGCTCGAAAGAGAGCCGTAACACAGGTGCTGCATGGCTGTCGTCAGCTCGTGTCGTGAGATGTTGGGTTAAGTCCCGCAACGAGCGCAACCCTTGTCATTAGTTGCTACGAAAGAGCACTCTAATGAGACTGCCGGTGACAAACCGGA	3.57143	1.86704	3.87398	4.35317	0.577943	6.652	1.02704	0.0633814	4.58575	2.31141	4.5279	2.68565	0.991441	0.232787	0.338241	0.381686	2.83616
OTU_4	k__Bacteria	p__Proteobacteria	c__Betaproteobacteria	o__Burkholderiales	f__Comamonadaceae	g__	s__	Polaromonas	2.2963	2.11177	1.62773	TGGTAGTCCACGCCCTAAACGATGTCAACTGGTTGTTGGGTGCATTAGTACTCAGTAACGAAGCTAACGCGTGAAGTTGACCGCCTGGGGAGTACGGCCGCAAGGTTGAAACTCAAAGGAATTGACGGGGACCCGCACAAGCGGTGGATGATGTGGTTTAATTCGATGCAACGCGAAAAACCTTACCTACCTTTGACATGTACGGAATTCGCCAGAGATGGCTTAGTGCTCGAAAGAGAACCGTAACACAGGTGCTGCATGGCTGTCGTCAGCTCGTGTCGTGAGATGTTGGGTTAAGTCCCGCAACGAGCGCAACCCTTGTCATTAGTTGCTACATTTAGTTGGGCACTCTAATGAGACTGCCGGTGACAAACCGGA	1.2688	0.528958	2.93238	1.74266	1.03713	2.25806	1.44306	0.221835	2.25026	2.95062	2.50046	5.40338	2.87052	1.46397	1.6401	0.57208	1.0338
OTU_5	k__Bacteria	p__Proteobacteria	c__Gammaproteobacteria	o__Pseudomonadales	f__Pseudomonadaceae	g__Pseudomonas	s__	Pseudomonas	17.6361	16.0762	9.65336	TGGTAGTCCACGCCGTAAACGATGTCAACTAGCCGTTGGGAGCCTTGAGCTCTTAGTGGCGCAGCTAACGCATTAAGTTGACCGCCTGGGGAGTACGGCCGCAAGGTTAAAACTCAAATGAATTGACGGGGGCCCGCACAAGCGGTGGAGCATGTGGTTTAATTCGAAGCAACGCGAAGAACCTTACCAGGCCTTGACATCCAATGAACTTTCCAGAGATGGATTGGTGCCTTCGGGAACATTGAGACAGGTGCTGCATGGCTGTCGTCAGCTCGTGTCGTGAGATGTTGGGTTAAGTCCCGTAACGAGCGCAACCCTTGTCCTTAGTTACCAGCACGTAATGGTGGGCACTCTAAGGAGACTGCCGGTGACAAACCGGA	20.524	4.47597	19.6042	18.6797	12.976	19.2424	3.57948	5.14974	20.1841	4.49875	16.5438	4.88479	16.3651	51.2053	24.531	10.9054	9.7055

### Sheet: Fungal widespread OTUs
OTU id	Kingdom	Phylum	Class	Order	Family	Genus	Species	NCBI taxonomy (genus)	RA year1	RA year2	RA year3	Representative sequence	RA SP1	RA SP2	RA SP3	RA FR1	RA FR2	RA FR3	RA GE1	RA GE6	RA GE2	RA GE3	RA GE4	RA GE5	RA SW1	RA SW2	RA SW3	RA SW4	RA IT1
OTU_1	k__Fungi	p__Ascomycota	c__Ascomycota	o__Ascomycota	f__Ascomycota	g__Ilyonectria	s__macrodidyma	Ilyonectria	0.293922	42.1342	1.32859	GTTTACAACTCCCAAACCCCTGTGAACATACCTATTTGTTGCCTCGGCGGTGCCTGTTCCGACAGCCCGCCAGAGGACCCCAAACCCTGATTACATTTAAGAAGTCTTCTGAGTAAACCGATTAAATAAATCAAAACTTTCAACAACGGATCTCTTGGTTCTGGCATCGA	5.98071	22.1463	0.464769	0.172522	30.5396	0.0172647	21.2104	0.168906	0.309023	0.686331	21.3805	0.455182	11.5224	0.145565	22.7324	25.8203	10.5468
OTU_2	k__Fungi	p__Ascomycota	c__Sordariomycetes	o__Hypocreales	f__Nectriaceae	g__Fusarium	s__oxysporum	Fusarium	1.51444	11.3919	9.0614	GTTTACAACTCCCAAACCCCTGTGAACATACCACTTGTTGCCTCGGCGGATCAGCCCGCTCCCGGTAAAACGGGACGGCCCGCCAGAGGACCCCTAAACTCTGTTTCTATATGTAACTTCTGAGTAAAACCATAAATAAATCAAAACTTTCAACAACGGATCTCTTGGTT	2.33537	9.02764	0.701447	6.62346	9.39573	1.10354	4.56736	1.58157	0.401731	3.38453	11.0033	4.26035	3.9474	2.57892	5.63616	7.32186	0.482478
OTU_3	k__Fungi	p__Ascomycota	c__Sordariomycetes	o__Hypocreales	f__Nectriaceae	g__	s__	Fusarium	5.01698	0.925642	10.1893	GTTTACAACTCCCAAACCCCTGTGAACATACCTTAATGTTGCCTCGGCGGATCAGCCCGCGCCCCGTAAAACGGGACGGCCCGCCAGAGGACCCAAACTCTAATGTTTCTTATTGTAACTTCTGAGTAAAACAAACAAATAAATCAAAACTTTCAACAACGGATCTCTTG	1.15005	1.75211	3.32959	0.897582	0.78321	12.6317	0.04877	8.32758	0.278121	0.606042	2.39202	5.8833	2.14845	10.4036	7.05917	2.82559	0.160826
OTU_7	k__Fungi	p__Ascomycota	c__Sordariomycetes	o__Hypocreomycetidae	f__Plectosphaerellaceae	g__Plectosphaerella	s__	Plectosphaerella	1.4804	6.75866	2.0829	GTACTACACTCTCTACCCTTTGTGAACTATTATACCTGTTGCTTCGGCGGCGCCCGCGAGGGTGCCCGCCGGTCTCATCAGAATCTCTGTTTTCGAACCCGACGATACTTCTGAGTGTTCTTAGCGAACTGTCAAAACTTTTAACAACGGATCTCTTGGCTCCAGCATCG	1.04657	4.58021	0.226481	1.69025	5.31802	4.65867	6.30153	7.68778	1.79234	0.655331	3.52759	1.75922	2.12951	0.639272	3.55133	5.34965	0.685627
OTU_102	k__Fungi	p__Ascomycota	c__Sordariomycetes	o__Sordariales	f__Lasiosphaeriaceae	g__Cercophora	s__coprophila	unclass. fungi	1.78671	0.000560203	0	GTTGCAAAACTCCCCAAACCATTGTGAACCTACCCCTAAACAGTTGCTTCGGCGGCGCCCTGACAGGCCCGCCGGAGACCACTAAACTCTTGTTTTTTTAACACTGGCCTCTCTGAGTTTACTGTACTGTAATAAGTCAAAACTTTCAACAACGGATCTCTTGGTTCTGG	0.00470367	0.0312877	1.27141	0.585177	0.942081	0.917363	1.56744	0.148433	0	0.187547	0.0165323	19.7138	0.00884006	0.0345716	0.00601021	0.0128066	0
OTU_190	k__Fungi	p__Ascomycota	c__Leotiomycetes	o__	f__	g__	s__	unclass. Ascomycota	0.227513	0.000186734	0	AGTACAGGCCCTCTCGAGGGCTACACTTCCACCCTTTGTTTACTATACCTATTTGTTGCTTTGGCGGACCGCCCTAGGCCACCGGCTCCGGCTGGTGAGTGTCCGCCAGAGACCCCTAAACCCAAACCATATTTAGTGATTGTCTGAAAACAAGTTTAAATTATTAAAAC	0.0329257	0.0663909	1.44744	0.0699415	0.0641061	0.0275302	0.167859	0.0665387	0.278121	0.0511493	0.0619963	0.0037853	0.0208373	0.0418499	0.0134346	0.040166	0
OTU_89	k__Fungi	p__Ascomycota	c__Dothideomycetes	o__Dothideomycetes	f__Pseudeurotiaceae	g__Pseudeurotium	s__BEA_2010	Pseudeurotium	0.0888854	0.000186734	0.00258104	GACGTTGCCCTTCGGGGTATACCTCCCACCCTTTGTTTATTATACCTTTGTTGCTTTGGCGGGCCCGTCCTCGGACCACCGGCTTCGGCTGGTCAGTGCCCGCCAGAGGACCTAAAACTCTGTTTGTTCATATTGTCTGAGTACTATATAATAGTTAAAACTTTCAACAA	0.028222	0.140413	0.000536685	0.0815984	0.108702	0.000933228	0.0283546	0.138196	0.0309023	0.141358	0.147758	0	0.0284145	0.090978	0.0328794	0.065197	0
OTU_120	k__Fungi	p__Ascomycota	c__	o__	f__	g__	s__	unclass. Fungi	0.0795627	0	0.000645261	GCCTTGGGCCGCTCGTGGGGGCTCGTCGCTTGCGACGGTGCTTCCGGGGGTGCTTAGCCCTTGACTATTACCTTGATTATGTGCACCTTTGTTGTTCCCTCGGCAGGTCTCCTGCCGAAAGGAACCCCATAAACTCTTTTGTATTAGCATTAAACCTCTGAAAACAAATT	0.0070555	0.0816532	0.209307	0.0582846	0.105914	0.00653259	0.00567093	0.0665387	0.092707	0.0378195	0.292416	0	0.0176801	0.0412434	0.0180306	0.0325985	0

### Sheet: Oomycetal widespread OTUs
OTU id	Class	Order	Family	Genus	Species	NCBI taxonomy (genus)	RA year1	RA year2	RA year3	Representative sequence	RA SP1	RA SP2	RA SP3	RA FR1	RA FR2	RA FR3	RA GE1	RA GE6	RA GE2	RA GE3	RA GE4	RA GE5	RA SW1	RA SW2	RA SW3	RA SW4	RA IT1
OTU_1	c__Oomycetes	o__Pythiales	f__Pythiaceae	g__Pythium	s__Pythium	Pythium	10.871	11.7015	2.45135	GAGCTGGTGTTTTCATTTTTGGACACTGGAACGGGAGTCAGCAGGACGAAGGTTGGTCTGTTGTAATGCAAGTTATGATGGACTAGCTGATGAACTTTTGTTTTTAAACCCTTACCTAAATACTGATTTATACTGTGGGGACGAAAGTCCTTGCTTTTACTAGATAACAA	11.925	13.8464	1.29931	13.647	11.0588	0.0821918	14.4879	11.1251	12.4128	10.3373	14.9095	0.387369	11.8491	9.7619	12.7067	11.7105	2.88316
OTU_8	c__Oomycetes	o__Pythiales	f__Pythiaceae	g__Pythium	s__Pythium	Pythium	0.340287	0	1.21436	TTGGGAGGGCTGAACGAAGGTTGGCTGCAAATGTAGTTTATTCTGTATGCGCGGTCTTCCGATGTATTTTTAAACCCATTACTTAATACTGAACTATACTCCGAGAACGAAAGTTTTTGGTTTTAATCAATAACAACTTTCAGCAGTGGATGTCTAGGCTCTATGACTCC	0.123015	0.0977148	0.0438446	0.218989	0.168108	0.035225	0.0434178	0.138601	0.193112	0.290208	0.919315	9.00299	0.214687	0.109425	0.110651	0.17693	0.151745
OTU_337	c__Oomycetes	o__Pythiales	f__Pythiaceae	g__Pythium	s__Pythium	Pythium	0.107871	0.000620195	0	GTGCTGGCGTGCGTTTTGCGTGCCGGCGTGTGCGGACTGAACGAAGGTCGTGTCGCTGCGCGGCTGACTTACTTTTTCAAACCCCATACCTAACTTACTGATTATACTGTGAGAACGAAAGTTCTTGCTTTTAACTAGATAACAACTTTCAGCAGTGGATGTCTAGGCTC	0.126743	0.0536295	0.000471447	0.0946097	0.16327	0	0.0393976	0.129773	0.118013	0.128086	0.112469	0	0.113242	0.0817392	0.0872077	0.156575	0
OTU_984	c__Oomycetes	o__Pythiales	f__Pythiaceae	g__Pythium	s__Pythium	Pythium	0.158276	0.00186059	0	GTGCTGGCGGTGCGCGGACTGAACGAAGGTCGTGTCGCTTTGCGGCTGCGGCTGACTTCCTTTTCAAACCCCATACTTGAATGACTGATTATACTGTGAGAACGAAAGTTCTTGCTTTGAACTAGATAACAACTTTCAGCAGTGGATGTCTAGGCTCTATGACTCCAGGC	0.205025	0.109986	0.0141434	0.181471	0.16327	0	0.097288	0.167733	0.193112	0.170184	0.156479	0	0.199942	0.143044	0.107212	0.176303	0
OTU_1217	c__Oomycetes	o__Pythiales	f__Pythiaceae	g__Pythium	s__Pythium	Pythium	0.147684	0.00155049	0	GTGCTGGCGTGCGTTTTGCGTGCCGGCGTGTGCGGACTGAACAAAGGTCGTGTCACTTTGCGGCTGCGGCTGACTTCCTTTTCAAACCCCATACGTAAATAACTTATTATACTGTGAGAACGAAAGTTCTTGCTTTGAACTAGATAACAACTTTCAGCAGTGGATGTCTA	0.357862	0.13271	0.00565736	0.269964	0.0520046	0	0.274979	0.0750386	0.450595	0.181828	0.249389	0	0.156887	0.151613	0.0381338	0.0870556	0
OTU_1795	c__Oomycetes	o__Pythiales	f__Pythiaceae	g__Pythium	s__Pythium	Pythium	0.621751	0.00341107	0	GTGCTGGCGTGCGTCTTGCGTGCCGGCGTGTGCGGAATGAACGAAGGTCGTGTCGCTGTGCGGCTGACTTCTTTTTCAAACCCCACACGTAGATAACTGATTATACTGTGAGAACGGAAGTTCTTGCTTTGAACTAGATAACAACTTTCAGCAGTGGATGTCTAGGCTCT	0.65608	0.695821	0.022158	1.0403	0.267279	0	0.419705	0.233944	0.504238	0.80076	0.919315	0	0.907112	0.742904	0.283503	0.452188	0
