## Supplementary Table 5 for "Root microbiota assembly and adaptive differentiation among European *Arabidopsis* populations"

### Sheet: per compartment
Supplementary Table 5: Microbial communities' variation explained by several factors and environmental variables for each individual compartment (PERMANOVA, adonis function in R).
	Bacteria
	Soil				Rhizosphere				Rhizoplane				Root
Factors	soil_r2	soil_f	soil_p		rs_r2	rs_f	rs_p		rp_r2	rp_f	rp_p		root_r2	root_f	root_p
Site	0.544595	14.8733	0.001		0.479264	11.3894	0.001		0.237267	3.57737	0.001		0.19392	2.99212	0.001
Species	0.0049363	1.34437	0.139		0.00758072	2.05479	0.028		0.0129215	3.33813	0.001		0.0127038	3.49989	0.001
Year	0.0163239	1.76734	0.031		0.0170837	1.84235	0.018		0.0551525	5.77882	0.001		0.0689332	7.88492	0.001
Sample (pooled-single)	0.00858917	7.32939	0.001		0.00858917	7.32939	0.001		0.00858917	7.32939	0.001		0.00858917	7.32939	0.001
Soil variables
pH	0.228513	63.3865	0.001		0.188622	49.5165	0.001		0.0789324	17.0536	0.001		0.0301516	6.65304	0.001
AvailableNO3	0.0606647	13.8207	0.001		0.0513249	11.5237	0.001		0.0183017	3.70994	0.001		0.0127796	2.77024	0.001
AvailableP	0.0403182	8.99058	0.001		0.0417468	9.27946	0.001		0.0189757	3.84921	0.001		0.0128957	2.79574	0.001
AvailableK	0.0158443	3.44526	0.003		0.0165497	3.58441	0.001		0.0122639	2.47083	0.003		0.0119108	2.57964	0.001
AvailableCa	0.0863325	20.2209	0.001		0.0709057	16.2555	0.001		0.034945	7.20586	0.001		0.0277354	6.1047	0.001
AvailableMg	0.0248367	5.45041	0.001		0.0245123	5.35232	0.001		0.00982034	1.97363	0.012		0.0110066	2.38162	0.001
ReserveP	0.0752537	17.4148	0.001		0.0707437	16.2155	0.001		0.0282303	5.78103	0.001		0.0150514	3.27022	0.001
ReserveK	0.0112152	2.42728	0.007		0.0107966	2.32477	0.012		0.011796	2.37543	0.003		0.00968	2.09177	0.002
ReserveCa	0.0907427	21.3569	0.001		0.0766021	17.6698	0.001		0.0367839	7.59953	0.001		0.0320576	7.08754	0.001
ReserveMg	0.0338295	7.493	0.001		0.0313063	6.88375	0.001		0.018462	3.74303	0.001		0.0134035	2.90732	0.001
Boron	0.124948	30.5568	0.001		0.104754	24.9235	0.001		0.038807	8.03439	0.001		0.0206512	4.51254	0.001
Manganese	0.0665666	15.2611	0.001		0.0535568	12.0531	0.001		0.0220618	4.48935	0.001		0.0171815	3.74112	0.001
Copper	0.0176816	3.85197	0.002		0.0168449	3.64945	0.001		0.0100525	2.02076	0.015		0.0140223	3.04345	0.001
Iron	0.179824	46.9195	0.001		0.155663	39.2688	0.001		0.0589325	12.462	0.001		0.0263417	5.78964	0.001
Environmental variables
MeanAirTemperature	0.149571	37.6378	0.001		0.121861	29.5585	0.001		0.0531835	11.178	0.001		0.0258684	5.68285	0.001
MeanRelativeHumidity	0.0505215	11.3869	0.001		0.0376642	8.33646	0.001		0.0190373	3.86194	0.001		0.0185058	4.03491	0.001
Latitude	0.21237	57.7011	0.001		0.175423	45.3142	0.001		0.0748247	16.0944	0.001		0.032273	7.13676	0.001
Longitude	0.175626	45.5908	0.001		0.146883	36.6726	0.001		0.0644451	13.708	0.001		0.0305833	6.75131	0.001
	Fungi
	Soil				Rhizosphere				Rhizoplane				Root
Factors	soil_r2	soil_f	soil_p		rs_r2	rs_f	rs_p		rp_r2	rp_f	rp_p		root_r2	root_f	root_p
Site	0.513391	13.122	0.001		0.517719	13.2843	0.001		0.219576	3.25316	0.001		0.200715	3.12329	0.001
Species	0.00370407	1.00753	0.408		0.00559724	1.5085	0.04		0.0117227	3.06034	0.001		0.00887838	2.41864	0.002
year	0.0402936	4.47144	0.001		0.0407656	4.50479	0.001		0.0436353	4.53981	0.001		0.132215	16.2263	0.001
Sample (pooled-single)	0.0103354	8.84548	0.001		0.0103354	8.84548	0.001		0.0103354	8.84548	0.001		0.0103354	8.84548	0.001
Soil variables
pH	0.104586	24.9957	0.001		0.100208	23.7213	0.001		0.0408381	8.51538	0.001		0.026688	5.86784	0.001
AvailableNO3	0.041152	9.1845	0.001		0.0376324	8.32914	0.001		0.0161634	3.2858	0.001		0.0126383	2.73921	0.001
AvailableP	0.0420951	9.40422	0.001		0.0457952	10.2225	0.001		0.0160568	3.26376	0.001		0.0117694	2.54864	0.001
AvailableK	0.0223478	4.89175	0.001		0.0234076	5.10532	0.001		0.0130161	2.63754	0.001		0.00913182	1.97222	0.008
AvailableCa	0.0596924	13.5851	0.001		0.0613441	13.9202	0.001		0.0226944	4.64427	0.001		0.0157864	3.43247	0.001
AvailableMg	0.031062	6.86036	0.001		0.033068	7.28435	0.001		0.0135028	2.73753	0.001		0.011148	2.41258	0.002
ReserveP	0.0581028	13.201	0.001		0.0624053	14.1771	0.001		0.0197332	4.0261	0.001		0.0147019	3.19314	0.001
ReserveK	0.0182956	3.98822	0.001		0.0185582	4.02764	0.001		0.010991	2.22263	0.001		0.0120323	2.60628	0.001
ReserveCa	0.0648359	14.8368	0.001		0.0611898	13.8829	0.001		0.0235097	4.81515	0.001		0.0172484	3.75595	0.001
ReserveMg	0.0428001	9.56877	0.001		0.0467739	10.4517	0.001		0.0189886	3.87122	0.001		0.0127632	2.76663	0.001
Boron	0.0729793	16.8471	0.001		0.0740342	17.0301	0.001		0.0241559	4.95077	0.001		0.0158633	3.44946	0.001
Manganese	0.0656574	15.0381	0.001		0.0643553	14.6505	0.001		0.0206105	4.20885	0.001		0.0240659	5.2771	0.001
Copper	0.0274362	6.03698	0.001		0.0288195	6.32072	0.001		0.0109871	2.22182	0.001		0.00959712	2.07369	0.004
Iron	0.0855649	20.0243	0.001		0.0815775	18.9194	0.001		0.0315827	6.52254	0.001		0.0202117	4.41452	0.001
Environmental variables
MeanAirTemperature	0.0775977	18.0029	0.001		0.0756542	17.4332	0.001		0.0325807	6.73559	0.001		0.0239496	5.25098	0.001
MeanRelativeHumidity	0.0543742	12.3052	0.001		0.0527753	11.8674	0.001		0.019806	4.04124	0.001		0.0172463	3.75547	0.001
Latitude	0.101988	24.3042	0.001		0.100317	23.75	0.001		0.0432113	9.03258	0.001		0.0296093	6.52973	0.001
Longitude	0.0879591	20.6386	0.001		0.0862508	20.1055	0.001		0.0386073	8.03153	0.001		0.0264637	5.81717	0.001
	Oomycetes
	Soil				Rhizosphere				Rhizoplane				Root
Factors	soil_r2	soil_f	soil_p		rs_r2	rs_f	rs_p		rp_r2	rp_f	rp_p		root_r2	root_f	root_p
Site	0.285982	4.98153	0.001		0.30814	5.51157	0.001		0.204045	2.78783	0.001		0.176879	2.61896	0.001
Species	0.0109926	3.01212	0.001		0.012477	3.38608	0.001		0.0156241	3.84103	0.001		0.0179836	4.87125	0.001
year	0.158686	20.0877	0.001		0.119411	14.3739	0.001		0.0795471	8.12364	0.001		0.158424	19.6719	0.001
Sample (pooled-single)	0.0232704	19.8222	0.001		0.0232704	19.8222	0.001		0.0232704	19.8222	0.001		0.0232704	19.8222	0.001
Soil variables
pH	0.0323212	7.14777	0.001		0.0324417	7.14178	0.001		0.0251518	4.87634	0.001		0.0118992	2.52892	0.004
AvailableNO3	0.0172561	3.75765	0.002		0.0193361	4.19979	0.001		0.0130124	2.49178	0.001		0.00865231	1.83284	0.031
AvailableP	0.018462	4.02519	0.001		0.0239345	5.22306	0.001		0.0136962	2.62452	0.001		0.00605131	1.27851	0.173
AvailableK	0.00961914	2.07849	0.017		0.0109575	2.3598	0.003		0.00851762	1.62366	0.017		0.00652634	1.37954	0.12
AvailableCa	0.0288271	6.35212	0.001		0.0263979	5.7752	0.001		0.0201147	3.87972	0.001		0.0135355	2.88146	0.003
AvailableMg	0.0131584	2.85344	0.004		0.0160115	3.46596	0.001		0.0159414	3.06174	0.001		0.00627765	1.32663	0.122
ReserveP	0.02095	4.57923	0.001		0.0238516	5.20452	0.001		0.0197738	3.81263	0.001		0.00787991	1.66792	0.056
ReserveK	0.0180054	3.92381	0.001		0.0192513	4.18102	0.001		0.00810534	1.54443	0.046		0.013661	2.90854	0.001
ReserveCa	0.02971	6.55262	0.001		0.0284178	6.23004	0.001		0.022052	4.2618	0.001		0.0114411	2.43043	0.009
ReserveMg	0.0194647	4.24814	0.001		0.0227663	4.96219	0.001		0.0190833	3.6769	0.001		0.00911177	1.93107	0.02
Boron	0.0188873	4.1197	0.001		0.0172317	3.73471	0.001		0.0261178	5.06864	0.001		0.00920044	1.95003	0.025
Manganese	0.0358423	7.95539	0.001		0.0390997	8.66711	0.001		0.0236735	4.58277	0.001		0.0360156	7.84585	0.001
Copper	0.0153714	3.34083	0.001		0.0142574	3.08074	0.001		0.00784758	1.49492	0.047		0.0105961	2.24902	0.01
Iron	0.0248434	5.45194	0.001		0.0301332	6.61779	0.001		0.0174587	3.35833	0.001		0.010802	2.29319	0.007
Environmental variables
MeanAirTemperature	0.0215156	4.70559	0.001		0.0254624	5.5652	0.001		0.0189744	3.65553	0.001		0.00975782	2.06933	0.011
MeanRelativeHumidity	0.0180738	3.93899	0.001		0.0205032	4.4586	0.001		0.015508	2.97718	0.001		0.0114939	2.44177	0.006
Latitude	0.0296805	6.54591	0.001		0.0324261	7.13823	0.001		0.0259769	5.04056	0.001		0.0153648	3.27695	0.002
Longitude	0.0248721	5.45839	0.001		0.0282899	6.20118	0.001		0.0221021	4.27171	0.001		0.00984458	2.08792	0.009
