## Supplementary Table 6 for "Root microbiota assembly and adaptive differentiation among European *Arabidopsis* populations"

### Sheet: species effect for each site
Supplementary Table 6: Microbial communities' variation explained by host species at each site in the root compartment (PERMANOVA, adonis function in R).
	Bacteria
	F. model	R2	Pr (>F)
GE2	1.54854	0.146801	0.077
GE6	1.26351	0.123107	0.118
GE1	1.34548	0.143971	0.04
FR3	0.943384	0.0948756	0.514
SP1	0.914092	0.0612905	0.576
SP2	1.23553	0.0810956	0.248
SP3	1.24047	0.0813929	0.196
SW1	1.29435	0.09055	0.087
SW2	0.952681	0.0797044	0.487
SW3	2.3449	0.143464	0.004
SW4	1.85047	0.116745	0.052
FR1	1.17116	0.0771967	0.167
FR2	1.21117	0.0796239	0.15
GE3	2.07471	0.129066	0.05
GE4	2.99398	0.176179	0.003
GE5	2.24782	0.138346	0.007
	Fungi
	F. model	R2	Pr (>F)
GE2	1.61504	0.152147	0.035
GE6	1.0183	0.101644	0.258
GE1	1.17616	0.11558	0.139
FR3	1.14634	0.11298	0.214
SP1	0.871134	0.0628019	0.65
SP2	0.784615	0.0569196	0.54
SP3	1.28949	0.0843381	0.156
SW1	1.26443	0.0886422	0.238
SW2	0.881639	0.0742018	0.374
SW3	1.13233	0.0748288	0.305
SW4	0.916488	0.0614413	0.361
FR1	0.973929	0.0650417	0.379
FR2	0.800284	0.0540722	0.585
GE3	1.00285	0.0668441	0.38
GE4	1.72789	0.109862	0.014
GE5	1.96404	0.123029	0.005
	Oomycetes
	F. model	R2	Pr (>F)
GE2	1.70199	0.159035	0.111
GE6	1.35135	0.130548	0.121
GE1	1.25479	0.122362	0.125
FR3	0.75475	0.0773726	0.75
SP1	0.877071	0.0806348	0.482
SP2	0.634	0.0433237	0.76
SP3	1.23436	0.081025	0.222
SW1	0.943007	0.0728584	0.28
SW2	0.78968	0.0669806	0.58
SW3	0.608896	0.0416798	0.7
SW4	0.383574	0.0266675	0.95
FR1	0.717483	0.0487504	0.57
FR2	0.730935	0.049619	0.609
GE3	0.967763	0.0646565	0.324
GE4	0.965937	0.0691638	0.372
GE5	1.51336	0.0975521	0.054
