## Supplementary Table 7 for "Root microbiota assembly and adaptive differentiation among European *Arabidopsis* populations"

### Sheet: Sheet1
Supplementary table 7: Microbial communities' variation explained by compartment and by soil, location, and genotype in a field reciprocal transplant experiment, analyzed using PERMANOVA (PERMANOVA, adonis function in R) in soil and whole root samples.
	Bacteria
	F. Model	R2	Pr(>F)
Compartment	84.702	0.17753	0.001
	Fungi
	F. Model	R2	Pr(>F)
Compartment	18.694	0.07409	0.001
	Oomycetes
	F. Model	R2	Pr(>F)
Compartment	5.5333	0.03095	0.001
	Bacteria
	Soil			Whole root
	F. Model	R2	Pr(>F)	F. Model	R2	Pr(>F)
Soil	197.348	0.62261	0.001	75.832	0.47083	0.001
Location	49.97	0.15765	0.001	27.987	0.17377	0.001
Genotype	1.218	0.01152	0.281	2.242	0.01392	0.057
	Fungi
	Soil			Whole root
	F. Model	R2	Pr(>F)	F. Model	R2	Pr(>F)
Soil	48.455	0.29604	0.001	12.3111	0.15061	0.001
Location	45.005	0.27496	0.001	11.9484	0.14617	0.001
Genotype	1.405	0.02576	0.13	1.4839	0.01815	0.086
	Oomycetes
	Soil			Whole root
	F. Model	R2	Pr(>F)	F. Model	R2	Pr(>F)
Soil	17.0731	0.18536	0.001	3.2231	0.04717	0.001
Location	5.7923	0.06288	0.001	7.2227	0.10571	0.001
Genotype	1.0815	0.03522	0.299	1.8791	0.0275	0.007
