## Supplementary Table 8 for "Root microbiota assembly and adaptive differentiation among European *Arabidopsis* populations"

### Sheet: Table1
Supplementary Table 8. Survival, number of fruits produced by survivors, and the number of fruits per seedling planted in the reciprocal transplant experiment conducted at the sites of the IT1 and SW4 populations
For each seedling is indicated position in the experiment (tray, block, position in block), soil treatment (sw = soil from the site of population SW4, it = soil from the site of population IT1), genotype (IT1 or SW4), survival, number of fruits produced (NA for plants that did not survive), and number of fruits per seedling planted
Site	Tray	Block	Position	Soil	Genotype	Survival	Number of fruits	NFruits_per_seedling_planted
IT1	1	1	1	sw	it	1	16	16
IT1	1	1	2	sw	sw	0	NA	0
IT1	1	1	3	sw	sw	0	NA	0
IT1	1	1	4	sw	sw	0	NA	0
IT1	1	1	5	sw	sw	0	NA	0
IT1	1	1	6	sw	sw	0	NA	0
IT1	1	1	7	sw	sw	0	NA	0
IT1	1	1	8	sw	it	1	17	17
IT1	1	1	9	sw	sw	0	NA	0
IT1	1	1	10	sw	it	1	19	19
IT1	1	1	11	sw	it	1	17	17
IT1	1	1	12	sw	sw	0	NA	0
IT1	1	1	13	sw	sw	0	NA	0
IT1	1	1	14	sw	it	1	3	3
IT1	1	1	15	sw	it	0	NA	0
IT1	1	1	16	sw	sw	1	1	1
IT1	1	1	17	sw	it	1	5	5
IT1	1	1	18	sw	it	1	31	31
IT1	1	1	19	sw	sw	1	NA	0
IT1	1	1	20	sw	it	0	NA	0
IT1	1	1	21	sw	it	1	2	2
IT1	1	1	22	sw	it	0	NA	0
IT1	1	1	23	sw	sw	0	NA	0
IT1	1	1	24	sw	sw	0	NA	0
IT1	1	1	25	sw	it	1	13	13
IT1	1	1	26	sw	it	1	29	29
IT1	1	1	27	sw	sw	1	NA	0
IT1	1	1	28	sw	it	1	6	6
IT1	1	1	29	sw	it	1	6	6
IT1	1	1	30	sw	sw	0	NA	0
IT1	1	1	31	sw	sw	0	NA	0
IT1	1	1	32	sw	it	1	4	4
IT1	1	1	33	sw	sw	0	NA	0
IT1	1	1	34	sw	sw	0	NA	0
IT1	1	1	35	sw	it	1	9	9
IT1	1	1	36	sw	sw	0	NA	0
IT1	1	1	37	sw	it	1	12	12
IT1	1	1	38	sw	it	1	20	20
IT1	1	1	39	sw	it	0	NA	0
IT1	1	1	40	sw	sw	0	NA	0
IT1	1	1	41	sw	sw	0	NA	0
IT1	1	1	42	sw	sw	0	NA	0
IT1	1	2	1	it	it	0	NA	0
IT1	1	2	2	it	it	1	15	15
IT1	1	2	3	it	sw	1	2	2
IT1	1	2	4	it	sw	1	4	4
IT1	1	2	5	it	sw	1	3	3
IT1	1	2	6	it	sw	1	2	2
IT1	1	2	7	it	sw	0	NA	0
IT1	1	2	8	it	it	1	35	35
IT1	1	2	9	it	sw	1	NA	0
IT1	1	2	10	it	it	1	25	25
IT1	1	2	11	it	sw	0	NA	0
IT1	1	2	12	it	it	1	5	5
IT1	1	2	13	it	sw	1	2	2
IT1	1	2	14	it	sw	0	NA	0
IT1	1	2	15	it	it	1	21	21
IT1	1	2	16	it	it	1	23	23
IT1	1	2	17	it	it	1	9	9
IT1	1	2	18	it	it	1	6	6
IT1	1	2	19	it	sw	0	NA	0
IT1	1	2	20	it	it	1	26	26
IT1	1	2	21	it	sw	0	NA	0
IT1	1	2	22	it	it	0	NA	0
IT1	1	2	23	it	sw	0	NA	0
IT1	1	2	24	it	it	1	7	7
IT1	1	2	25	it	it	1	3	3
IT1	1	2	26	it	sw	1	5	5
IT1	1	2	27	it	it	1	31	31
IT1	1	2	28	it	sw	1	5	5
IT1	1	2	29	it	it	1	13	13
IT1	1	2	30	it	it	0	NA	0
IT1	1	2	31	it	sw	0	NA	0
IT1	1	2	32	it	sw	0	NA	0
IT1	1	2	33	it	it	0	NA	0
IT1	1	2	34	it	it	1	45	45
IT1	1	2	35	it	sw	0	NA	0
IT1	1	2	36	it	it	1	1	1
IT1	1	2	37	it	it	1	4	4
IT1	1	2	38	it	sw	0	NA	0
IT1	1	2	39	it	sw	0	NA	0
IT1	1	2	40	it	sw	1	1	1
IT1	1	2	41	it	sw	1	2	2
IT1	1	2	42	it	sw	0	NA	0
IT1	1	3	1	it	sw	0	NA	0
IT1	1	3	2	it	it	1	13	13
IT1	1	3	3	it	sw	0	NA	0
IT1	1	3	4	it	it	1	5	5
IT1	1	3	5	it	sw	0	NA	0
IT1	1	3	6	it	sw	0	NA	0
IT1	1	3	7	it	it	1	28	28
IT1	1	3	8	it	sw	0	NA	0
IT1	1	3	9	it	it	0	NA	0
IT1	1	3	10	it	sw	0	NA	0
IT1	1	3	11	it	it	1	24	24
IT1	1	3	12	it	sw	0	NA	0
IT1	1	3	13	it	sw	0	NA	0
IT1	1	3	14	it	it	0	NA	0
IT1	1	3	15	it	it	0	NA	0
IT1	1	3	16	it	it	1	4	4
IT1	1	3	17	it	sw	0	NA	0
IT1	1	3	18	it	sw	0	NA	0
IT1	1	3	19	it	it	1	23	23
IT1	1	3	20	it	it	1	2	2
IT1	1	3	21	it	sw	0	NA	0
IT1	1	3	22	it	it	0	NA	0
IT1	1	3	23	it	sw	0	NA	0
IT1	1	3	24	it	it	1	2	2
IT1	1	3	25	it	sw	0	NA	0
IT1	1	3	26	it	sw	0	NA	0
IT1	1	3	27	it	it	1	34	34
IT1	1	3	28	it	sw	0	NA	0
IT1	1	3	29	it	sw	0	NA	0
IT1	1	3	30	it	sw	0	NA	0
IT1	1	3	31	it	it	1	64	64
IT1	1	3	32	it	sw	0	NA	0
IT1	1	3	33	it	it	1	11	11
IT1	1	3	34	it	sw	0	NA	0
IT1	1	3	35	it	it	0	NA	0
IT1	1	3	36	it	it	1	9	9
IT1	1	3	37	it	it	1	NA	0
IT1	1	3	38	it	sw	0	NA	0
IT1	1	3	39	it	it	1	4	4
IT1	1	3	40	it	it	1	15	15
IT1	1	3	41	it	sw	1	NA	0
IT1	1	3	42	it	sw	0	NA	0
IT1	1	4	1	sw	it	1	100	100
IT1	1	4	2	sw	sw	0	NA	0
IT1	1	4	3	sw	sw	0	NA	0
IT1	1	4	4	sw	it	1	4	4
IT1	1	4	5	sw	sw	0	NA	0
IT1	1	4	6	sw	it	1	35	35
IT1	1	4	7	sw	sw	0	NA	0
IT1	1	4	8	sw	it	1	3	3
IT1	1	4	9	sw	it	0	NA	0
IT1	1	4	10	sw	sw	0	NA	0
IT1	1	4	11	sw	sw	0	NA	0
IT1	1	4	12	sw	it	0	NA	0
IT1	1	4	13	sw	sw	0	NA	0
IT1	1	4	14	sw	it	1	3	3
IT1	1	4	15	sw	it	0	NA	0
IT1	1	4	16	sw	it	1	12	12
IT1	1	4	17	sw	sw	0	NA	0
IT1	1	4	18	sw	it	1	3	3
IT1	1	4	19	sw	it	1	19	19
IT1	1	4	20	sw	it	0	NA	0
IT1	1	4	21	sw	it	1	16	16
IT1	1	4	22	sw	sw	0	NA	0
IT1	1	4	23	sw	sw	0	NA	0
IT1	1	4	24	sw	sw	0	NA	0
IT1	1	4	25	sw	it	1	10	10
IT1	1	4	26	sw	it	1	5	5
IT1	1	4	27	sw	sw	0	NA	0
IT1	1	4	28	sw	sw	0	NA	0
IT1	1	4	29	sw	sw	0	NA	0
IT1	1	4	30	sw	it	0	NA	0
IT1	1	4	31	sw	it	1	NA	0
IT1	1	4	32	sw	it	1	3	3
IT1	1	4	33	sw	sw	1	15	15
IT1	1	4	34	sw	it	1	5	5
IT1	1	4	35	sw	sw	0	6	6
IT1	1	4	36	sw	sw	0	NA	0
IT1	1	4	37	sw	sw	0	NA	0
IT1	1	4	38	sw	sw	0	NA	0
IT1	1	4	39	sw	sw	0	NA	0
IT1	1	4	40	sw	it	1	13	13
IT1	1	4	41	sw	sw	0	NA	0
IT1	1	4	42	sw	sw	0	NA	0
IT1	1	5	1	sw	sw	0	NA	0
IT1	1	5	2	sw	sw	0	NA	0
IT1	1	5	3	sw	it	1	5	5
IT1	1	5	4	sw	sw	0	NA	0
IT1	1	5	5	sw	it	1	18	18
IT1	1	5	6	sw	it	0	NA	0
IT1	1	5	7	sw	it	0	NA	0
IT1	1	5	8	sw	it	1	25	25
IT1	1	5	9	sw	it	1	3	3
IT1	1	5	10	sw	it	1	15	15
IT1	1	5	11	sw	sw	0	NA	0
IT1	1	5	12	sw	it	1	28	28
IT1	1	5	13	sw	sw	0	NA	0
IT1	1	5	14	sw	sw	0	NA	0
IT1	1	5	15	sw	sw	0	NA	0
IT1	1	5	16	sw	sw	0	NA	0
IT1	1	5	17	sw	sw	0	NA	0
IT1	1	5	18	sw	it	1	11	11
IT1	1	5	19	sw	it	1	46	46
IT1	1	5	20	sw	sw	0	NA	0
IT1	1	5	21	sw	sw	0	NA	0
IT1	1	5	22	sw	sw	0	NA	0
IT1	1	5	23	sw	sw	0	NA	0
IT1	1	5	24	sw	it	0	NA	0
IT1	1	5	25	sw	sw	0	NA	0
IT1	1	5	26	sw	sw	0	NA	0
IT1	1	5	27	sw	it	0	NA	0
IT1	1	5	28	sw	sw	0	NA	0
IT1	1	5	29	sw	sw	0	NA	0
IT1	1	5	30	sw	sw	0	NA	0
IT1	1	5	31	sw	sw	0	NA	0
IT1	1	5	32	sw	it	1	12	12
IT1	1	5	33	sw	sw	0	NA	0
IT1	1	5	34	sw	it	1	13	13
IT1	1	5	35	sw	it	1	2	2
IT1	1	5	36	sw	it	1	4	4
IT1	1	5	37	sw	sw	1	6	6
IT1	1	5	38	sw	sw	0	NA	0
IT1	1	5	39	sw	it	1	39	39
IT1	1	5	40	sw	it	1	25	25
IT1	1	5	41	sw	it	1	13	13
IT1	1	5	42	sw	it	1	23	23
IT1	1	6	1	it	sw	0	NA	0
IT1	1	6	2	it	sw	0	NA	0
IT1	1	6	3	it	it	1	21	21
IT1	1	6	4	it	it	1	32	32
IT1	1	6	5	it	sw	0	NA	0
IT1	1	6	6	it	sw	0	NA	0
IT1	1	6	7	it	sw	0	NA	0
IT1	1	6	8	it	it	1	3	3
IT1	1	6	9	it	it	1	1	1
IT1	1	6	10	it	it	0	NA	0
IT1	1	6	11	it	it	1	15	15
IT1	1	6	12	it	it	1	21	21
IT1	1	6	13	it	it	1	10	10
IT1	1	6	14	it	it	1	3	3
IT1	1	6	15	it	sw	0	NA	0
IT1	1	6	16	it	sw	0	NA	0
IT1	1	6	17	it	it	0	NA	0
IT1	1	6	18	it	sw	0	NA	0
IT1	1	6	19	it	sw	0	NA	0
IT1	1	6	20	it	it	0	NA	0
IT1	1	6	21	it	it	1	3	3
IT1	1	6	22	it	sw	0	NA	0
IT1	1	6	23	it	it	1	31	31
IT1	1	6	24	it	it	0	NA	0
IT1	1	6	25	it	it	0	NA	0
IT1	1	6	26	it	sw	0	NA	0
IT1	1	6	27	it	sw	0	NA	0
IT1	1	6	28	it	it	1	8	8
IT1	1	6	29	it	sw	0	NA	0
IT1	1	6	30	it	it	1	16	16
IT1	1	6	31	it	it	1	9	9
IT1	1	6	32	it	it	1	10	10
IT1	1	6	33	it	sw	1	1	1
IT1	1	6	34	it	sw	0	NA	0
IT1	1	6	35	it	it	1	15	15
IT1	1	6	36	it	sw	0	NA	0
IT1	1	6	37	it	sw	0	NA	0
IT1	1	6	38	it	sw	0	NA	0
IT1	1	6	39	it	sw	0	NA	0
IT1	1	6	40	it	sw	0	NA	0
IT1	1	6	41	it	sw	0	NA	0
IT1	1	6	42	it	sw	0	NA	0
IT1	2	7	1	sw	sw	0	NA	0
IT1	2	7	2	sw	it	1	27	27
IT1	2	7	3	sw	it	1	7	7
IT1	2	7	4	sw	sw	0	NA	0
IT1	2	7	5	sw	it	0	3	3
IT1	2	7	6	sw	it	1	7	7
IT1	2	7	7	sw	sw	1	NA	0
IT1	2	7	8	sw	it	0	1	1
IT1	2	7	9	sw	it	1	NA	0
IT1	2	7	10	sw	sw	0	NA	0
IT1	2	7	11	sw	it	0	NA	0
IT1	2	7	12	sw	it	1	40	40
IT1	2	7	13	sw	sw	1	NA	0
IT1	2	7	14	sw	sw	0	NA	0
IT1	2	7	15	sw	sw	0	NA	0
IT1	2	7	16	sw	it	1	14	14
IT1	2	7	17	sw	sw	0	NA	0
IT1	2	7	18	sw	it	1	22	22
IT1	2	7	19	sw	it	1	8	8
IT1	2	7	20	sw	it	0	NA	0
IT1	2	7	21	sw	sw	0	NA	0
IT1	2	7	22	sw	sw	0	NA	0
IT1	2	7	23	sw	it	1	2	2
IT1	2	7	24	sw	sw	0	NA	0
IT1	2	7	25	sw	it	1	27	27
IT1	2	7	26	sw	it	1	11	11
IT1	2	7	27	sw	sw	1	8	8
IT1	2	7	28	sw	sw	0	NA	0
IT1	2	7	29	sw	sw	0	NA	0
IT1	2	7	30	sw	sw	0	NA	0
IT1	2	7	31	sw	it	1	16	16
IT1	2	7	32	sw	sw	1	4	4
IT1	2	7	33	sw	it	0	NA	0
IT1	2	7	34	sw	it	1	9	9
IT1	2	7	35	sw	it	0	NA	0
IT1	2	7	36	sw	sw	0	NA	0
IT1	2	7	37	sw	it	1	9	9
IT1	2	7	38	sw	sw	0	NA	0
IT1	2	7	39	sw	sw	1	NA	0
IT1	2	7	40	sw	sw	0	NA	0
IT1	2	7	41	sw	sw	0	NA	0
IT1	2	7	42	sw	sw	0	NA	0
IT1	2	8	1	it	sw	0	NA	0
IT1	2	8	2	it	it	1	15	15
IT1	2	8	3	it	sw	0	NA	0
IT1	2	8	4	it	sw	0	NA	0
IT1	2	8	5	it	it	0	NA	0
IT1	2	8	6	it	it	1	17	17
IT1	2	8	7	it	sw	0	NA	0
IT1	2	8	8	it	sw	0	NA	0
IT1	2	8	9	it	sw	0	NA	0
IT1	2	8	10	it	sw	0	NA	0
IT1	2	8	11	it	it	0	NA	0
IT1	2	8	12	it	it	0	NA	0
IT1	2	8	13	it	sw	0	NA	0
IT1	2	8	14	it	it	1	23	23
IT1	2	8	15	it	it	1	NA	0
IT1	2	8	16	it	sw	0	NA	0
IT1	2	8	17	it	it	1	9	9
IT1	2	8	18	it	it	1	15	15
IT1	2	8	19	it	it	0	NA	0
IT1	2	8	20	it	sw	0	NA	0
IT1	2	8	21	it	it	1	25	25
IT1	2	8	22	it	it	1	19	19
IT1	2	8	23	it	it	1	20	20
IT1	2	8	24	it	sw	0	NA	0
IT1	2	8	25	it	it	1	5	5
IT1	2	8	26	it	it	0	NA	0
IT1	2	8	27	it	sw	0	NA	0
IT1	2	8	28	it	sw	1	NA	0
IT1	2	8	29	it	sw	1	NA	0
IT1	2	8	30	it	sw	1	NA	0
IT1	2	8	31	it	sw	0	NA	0
IT1	2	8	32	it	sw	0	NA	0
IT1	2	8	33	it	it	1	29	29
IT1	2	8	34	it	sw	0	NA	0
IT1	2	8	35	it	sw	0	NA	0
IT1	2	8	36	it	it	1	15	15
IT1	2	8	37	it	sw	0	NA	0
IT1	2	8	38	it	sw	0	NA	0
IT1	2	8	39	it	it	1	26	26
IT1	2	8	40	it	sw	0	NA	0
IT1	2	8	41	it	it	1	22	22
IT1	2	8	42	it	it	1	27	27
IT1	2	9	1	it	it	1	16	16
IT1	2	9	2	it	sw	0	NA	0
IT1	2	9	3	it	sw	0	NA	0
IT1	2	9	4	it	sw	0	NA	0
IT1	2	9	5	it	sw	0	NA	0
IT1	2	9	6	it	sw	0	NA	0
IT1	2	9	7	it	sw	0	NA	0
IT1	2	9	8	it	sw	0	NA	0
IT1	2	9	9	it	sw	0	NA	0
IT1	2	9	10	it	it	1	33	33
IT1	2	9	11	it	it	1	13	13
IT1	2	9	12	it	it	0	NA	0
IT1	2	9	13	it	sw	0	NA	0
IT1	2	9	14	it	sw	0	NA	0
IT1	2	9	15	it	sw	0	NA	0
IT1	2	9	16	it	sw	0	NA	0
IT1	2	9	17	it	it	0	NA	0
IT1	2	9	18	it	sw	0	NA	0
IT1	2	9	19	it	it	1	20	20
IT1	2	9	20	it	it	1	27	27
IT1	2	9	21	it	sw	0	NA	0
IT1	2	9	22	it	it	1	23	23
IT1	2	9	23	it	it	1	3	3
IT1	2	9	24	it	it	0	NA	0
IT1	2	9	25	it	sw	0	NA	0
IT1	2	9	26	it	it	0	NA	0
IT1	2	9	27	it	it	0	NA	0
IT1	2	9	28	it	it	0	NA	0
IT1	2	9	29	it	it	0	NA	0
IT1	2	9	30	it	sw	0	NA	0
IT1	2	9	31	it	sw	0	NA	0
IT1	2	9	32	it	it	0	NA	0
IT1	2	9	33	it	sw	0	NA	0
IT1	2	9	34	it	sw	0	NA	0
IT1	2	9	35	it	it	1	5	5
IT1	2	9	36	it	it	1	13	13
IT1	2	9	37	it	sw	0	NA	0
IT1	2	9	38	it	sw	0	NA	0
IT1	2	9	39	it	it	1	NA	0
IT1	2	9	40	it	it	1	53	53
IT1	2	9	41	it	sw	0	NA	0
IT1	2	9	42	it	it	0	NA	0
IT1	2	10	1	sw	sw	0	NA	0
IT1	2	10	2	sw	sw	0	NA	0
IT1	2	10	3	sw	sw	0	NA	0
IT1	2	10	4	sw	sw	0	NA	0
IT1	2	10	5	sw	sw	0	NA	0
IT1	2	10	6	sw	it	1	4	4
IT1	2	10	7	sw	sw	0	NA	0
IT1	2	10	8	sw	it	1	3	3
IT1	2	10	9	sw	sw	0	NA	0
IT1	2	10	10	sw	it	1	2	2
IT1	2	10	11	sw	it	1	29	29
IT1	2	10	12	sw	it	1	10	10
IT1	2	10	13	sw	sw	0	NA	0
IT1	2	10	14	sw	sw	0	NA	0
IT1	2	10	15	sw	sw	0	NA	0
IT1	2	10	16	sw	it	1	26	26
IT1	2	10	17	sw	it	1	3	3
IT1	2	10	18	sw	sw	0	NA	0
IT1	2	10	19	sw	it	1	10	10
IT1	2	10	20	sw	sw	0	NA	0
IT1	2	10	21	sw	sw	1	11	11
IT1	2	10	22	sw	it	1	2	2
IT1	2	10	23	sw	sw	0	NA	0
IT1	2	10	24	sw	sw	0	NA	0
IT1	2	10	25	sw	sw	0	NA	0
IT1	2	10	26	sw	it	1	13	13
IT1	2	10	27	sw	it	1	35	35
IT1	2	10	28	sw	sw	0	NA	0
IT1	2	10	29	sw	it	1	42	42
IT1	2	10	30	sw	it	0	NA	0
IT1	2	10	31	sw	it	1	19	19
IT1	2	10	32	sw	it	1	5	5
IT1	2	10	33	sw	sw	0	NA	0
IT1	2	10	34	sw	it	0	NA	0
IT1	2	10	35	sw	sw	1	NA	0
IT1	2	10	36	sw	sw	0	NA	0
IT1	2	10	37	sw	it	0	NA	0
IT1	2	10	38	sw	sw	1	9	9
IT1	2	10	39	sw	sw	0	NA	0
IT1	2	10	40	sw	it	1	8	8
IT1	2	10	41	sw	it	1	15	15
IT1	2	10	42	sw	it	0	NA	0
IT1	2	11	1	sw	sw	0	NA	0
IT1	2	11	2	sw	sw	0	NA	0
IT1	2	11	3	sw	sw	0	NA	0
IT1	2	11	4	sw	it	0	NA	0
IT1	2	11	5	sw	it	1	39	39
IT1	2	11	6	sw	it	1	16	16
IT1	2	11	7	sw	it	0	NA	0
IT1	2	11	8	sw	it	0	NA	0
IT1	2	11	9	sw	sw	0	NA	0
IT1	2	11	10	sw	it	1	12	12
IT1	2	11	11	sw	sw	0	NA	0
IT1	2	11	12	sw	it	1	10	10
IT1	2	11	13	sw	sw	0	NA	0
IT1	2	11	14	sw	it	1	15	15
IT1	2	11	15	sw	sw	0	NA	0
IT1	2	11	16	sw	sw	0	NA	0
IT1	2	11	17	sw	it	1	NA	0
IT1	2	11	18	sw	sw	0	NA	0
IT1	2	11	19	sw	sw	0	NA	0
IT1	2	11	20	sw	sw	0	NA	0
IT1	2	11	21	sw	sw	1	5	5
IT1	2	11	22	sw	it	1	NA	0
IT1	2	11	23	sw	sw	0	NA	0
IT1	2	11	24	sw	it	0	NA	0
IT1	2	11	25	sw	it	1	46	46
IT1	2	11	26	sw	it	1	3	3
IT1	2	11	27	sw	it	1	17	17
IT1	2	11	28	sw	sw	0	NA	0
IT1	2	11	29	sw	sw	0	NA	0
IT1	2	11	30	sw	it	0	NA	0
IT1	2	11	31	sw	sw	0	NA	0
IT1	2	11	32	sw	it	1	1	1
IT1	2	11	33	sw	sw	0	NA	0
IT1	2	11	34	sw	it	0	NA	0
IT1	2	11	35	sw	it	0	NA	0
IT1	2	11	36	sw	sw	0	NA	0
IT1	2	11	37	sw	sw	0	NA	0
IT1	2	11	38	sw	it	1	34	34
IT1	2	11	39	sw	sw	0	NA	0
IT1	2	11	40	sw	it	1	9	9
IT1	2	11	41	sw	sw	0	NA	0
IT1	2	11	42	sw	sw	0	NA	0
IT1	2	12	1	it	it	1	1	1
IT1	2	12	2	it	sw	0	NA	0
IT1	2	12	3	it	sw	0	NA	0
IT1	2	12	4	it	it	1	4	4
IT1	2	12	5	it	it	1	173	173
IT1	2	12	6	it	it	0	NA	0
IT1	2	12	7	it	sw	0	NA	0
IT1	2	12	8	it	it	0	NA	0
IT1	2	12	9	it	it	1	10	10
IT1	2	12	10	it	it	0	NA	0
IT1	2	12	11	it	it	1	14	14
IT1	2	12	12	it	sw	0	NA	0
IT1	2	12	13	it	sw	0	NA	0
IT1	2	12	14	it	sw	0	NA	0
IT1	2	12	15	it	sw	0	NA	0
IT1	2	12	16	it	sw	0	NA	0
IT1	2	12	17	it	sw	0	NA	0
IT1	2	12	18	it	sw	0	NA	0
IT1	2	12	19	it	sw	0	NA	0
IT1	2	12	20	it	sw	0	NA	0
IT1	2	12	21	it	sw	0	NA	0
IT1	2	12	22	it	it	0	NA	0
IT1	2	12	23	it	it	1	NA	0
IT1	2	12	24	it	sw	0	NA	0
IT1	2	12	25	it	it	0	NA	0
IT1	2	12	26	it	it	0	NA	0
IT1	2	12	27	it	it	0	NA	0
IT1	2	12	28	it	sw	0	NA	0
IT1	2	12	29	it	sw	0	NA	0
IT1	2	12	30	it	it	1	NA	0
IT1	2	12	31	it	sw	0	NA	0
IT1	2	12	32	it	sw	0	NA	0
IT1	2	12	33	it	it	1	7	7
IT1	2	12	34	it	it	1	NA	0
IT1	2	12	35	it	it	1	33	33
IT1	2	12	36	it	sw	0	NA	0
IT1	2	12	37	it	it	1	2	2
IT1	2	12	38	it	sw	0	NA	0
IT1	2	12	39	it	it	0	NA	0
IT1	2	12	40	it	it	1	10	10
IT1	2	12	41	it	sw	0	NA	0
IT1	2	12	42	it	sw	0	NA	0
SW4	1	1	1	sw	it	0	NA	0
SW4	1	1	2	sw	sw	0	NA	0
SW4	1	1	3	sw	it	0	NA	0
SW4	1	1	4	sw	sw	1	30	30
SW4	1	1	5	sw	it	0	NA	0
SW4	1	1	6	sw	it	0	NA	0
SW4	1	1	7	sw	it	0	NA	0
SW4	1	1	8	sw	sw	1	17	17
SW4	1	1	9	sw	sw	0	NA	0
SW4	1	1	10	sw	it	0	NA	0
SW4	1	1	11	sw	it	0	NA	0
SW4	1	1	12	sw	it	0	NA	0
SW4	1	1	13	sw	it	0	NA	0
SW4	1	1	14	sw	sw	0	NA	0
SW4	1	1	15	sw	it	0	NA	0
SW4	1	1	16	sw	sw	1	10	10
SW4	1	1	17	sw	it	0	NA	0
SW4	1	1	18	sw	sw	1	19	19
SW4	1	1	19	sw	sw	0	NA	0
SW4	1	1	20	sw	sw	0	NA	0
SW4	1	1	21	sw	sw	1	19	19
SW4	1	1	22	sw	it	0	NA	0
SW4	1	1	23	sw	sw	1	14	14
SW4	1	1	24	sw	sw	1	21	21
SW4	1	1	25	sw	sw	0	NA	0
SW4	1	1	26	sw	it	0	NA	0
SW4	1	1	27	sw	sw	0	NA	0
SW4	1	1	28	sw	it	0	NA	0
SW4	1	1	29	sw	sw	1	8	8
SW4	1	1	30	sw	sw	0	NA	0
SW4	1	1	31	sw	it	0	NA	0
SW4	1	1	32	sw	sw	0	NA	0
SW4	1	1	33	sw	it	0	NA	0
SW4	1	1	34	sw	sw	0	NA	0
SW4	1	1	35	sw	it	0	NA	0
SW4	1	1	36	sw	it	0	NA	0
SW4	1	1	37	sw	it	0	NA	0
SW4	1	1	38	sw	it	0	NA	0
SW4	1	1	39	sw	it	0	NA	0
SW4	1	1	40	sw	sw	0	NA	0
SW4	1	1	41	sw	it	0	NA	0
SW4	1	1	42	sw	sw	0	NA	0
SW4	1	2	1	it	it	0	NA	0
SW4	1	2	2	it	sw	0	NA	0
SW4	1	2	3	it	sw	0	NA	0
SW4	1	2	4	it	sw	0	NA	0
SW4	1	2	5	it	sw	0	NA	0
SW4	1	2	6	it	sw	0	NA	0
SW4	1	2	7	it	sw	0	NA	0
SW4	1	2	8	it	it	0	NA	0
SW4	1	2	9	it	sw	0	NA	0
SW4	1	2	10	it	sw	0	NA	0
SW4	1	2	11	it	sw	0	NA	0
SW4	1	2	12	it	it	0	NA	0
SW4	1	2	13	it	it	0	NA	0
SW4	1	2	14	it	sw	0	NA	0
SW4	1	2	15	it	it	0	NA	0
SW4	1	2	16	it	sw	0	NA	0
SW4	1	2	17	it	sw	0	NA	0
SW4	1	2	18	it	it	0	NA	0
SW4	1	2	19	it	sw	0	NA	0
SW4	1	2	20	it	sw	0	NA	0
SW4	1	2	21	it	it	0	NA	0
SW4	1	2	22	it	it	0	NA	0
SW4	1	2	23	it	it	0	NA	0
SW4	1	2	24	it	it	0	NA	0
SW4	1	2	25	it	it	0	NA	0
SW4	1	2	26	it	it	0	NA	0
SW4	1	2	27	it	it	0	NA	0
SW4	1	2	28	it	it	0	NA	0
SW4	1	2	29	it	it	0	NA	0
SW4	1	2	30	it	it	0	NA	0
SW4	1	2	31	it	it	0	NA	0
SW4	1	2	32	it	sw	0	NA	0
SW4	1	2	33	it	sw	0	NA	0
SW4	1	2	34	it	it	0	NA	0
SW4	1	2	35	it	sw	0	NA	0
SW4	1	2	36	it	sw	0	NA	0
SW4	1	2	37	it	it	0	NA	0
SW4	1	2	38	it	it	0	NA	0
SW4	1	2	39	it	sw	0	NA	0
SW4	1	2	40	it	it	0	NA	0
SW4	1	2	41	it	sw	0	NA	0
SW4	1	2	42	it	it	0	NA	0
SW4	1	3	1	it	it	0	NA	0
SW4	1	3	2	it	it	0	NA	0
SW4	1	3	3	it	it	0	NA	0
SW4	1	3	4	it	sw	0	NA	0
SW4	1	3	5	it	sw	0	NA	0
SW4	1	3	6	it	it	0	NA	0
SW4	1	3	7	it	it	0	NA	0
SW4	1	3	8	it	sw	0	NA	0
SW4	1	3	9	it	sw	0	NA	0
SW4	1	3	10	it	sw	0	NA	0
SW4	1	3	11	it	it	0	NA	0
SW4	1	3	12	it	sw	0	NA	0
SW4	1	3	13	it	it	0	NA	0
SW4	1	3	14	it	sw	0	NA	0
SW4	1	3	15	it	it	0	NA	0
SW4	1	3	16	it	it	0	NA	0
SW4	1	3	17	it	sw	1	17	17
SW4	1	3	18	it	sw	0	NA	0
SW4	1	3	19	it	it	0	NA	0
SW4	1	3	20	it	it	0	NA	0
SW4	1	3	21	it	it	0	NA	0
SW4	1	3	22	it	sw	0	NA	0
SW4	1	3	23	it	sw	0	NA	0
SW4	1	3	24	it	it	0	NA	0
SW4	1	3	25	it	sw	0	NA	0
SW4	1	3	26	it	it	0	NA	0
SW4	1	3	27	it	it	0	NA	0
SW4	1	3	28	it	sw	0	NA	0
SW4	1	3	29	it	sw	1	NA	NA
SW4	1	3	30	it	it	0	NA	0
SW4	1	3	31	it	it	0	NA	0
SW4	1	3	32	it	sw	0	NA	0
SW4	1	3	33	it	sw	0	NA	0
SW4	1	3	34	it	it	0	NA	0
SW4	1	3	35	it	sw	1	17	17
SW4	1	3	36	it	it	0	NA	0
SW4	1	3	37	it	it	0	NA	0
SW4	1	3	38	it	sw	0	NA	0
SW4	1	3	39	it	it	0	NA	0
SW4	1	3	40	it	it	0	NA	0
SW4	1	3	41	it	sw	0	NA	0
SW4	1	3	42	it	sw	0	NA	0
SW4	1	4	1	sw	sw	1	14	14
SW4	1	4	2	sw	it	0	NA	0
SW4	1	4	3	sw	it	0	NA	0
SW4	1	4	4	sw	it	0	NA	0
SW4	1	4	5	sw	sw	0	NA	0
SW4	1	4	6	sw	sw	0	NA	0
SW4	1	4	7	sw	sw	1	9	9
SW4	1	4	8	sw	it	0	NA	0
SW4	1	4	9	sw	sw	1	15	15
SW4	1	4	10	sw	it	0	NA	0
SW4	1	4	11	sw	sw	0	NA	0
SW4	1	4	12	sw	sw	0	NA	0
SW4	1	4	13	sw	sw	1	13	13
SW4	1	4	14	sw	sw	0	NA	0
SW4	1	4	15	sw	sw	0	NA	0
SW4	1	4	16	sw	it	0	NA	0
SW4	1	4	17	sw	it	0	NA	0
SW4	1	4	18	sw	sw	0	NA	0
SW4	1	4	19	sw	sw	1	16	16
SW4	1	4	20	sw	sw	0	NA	0
SW4	1	4	21	sw	sw	0	NA	0
SW4	1	4	22	sw	sw	0	NA	0
SW4	1	4	23	sw	it	0	NA	0
SW4	1	4	24	sw	it	0	NA	0
SW4	1	4	25	sw	sw	1	25	25
SW4	1	4	26	sw	it	0	NA	0
SW4	1	4	27	sw	it	0	NA	0
SW4	1	4	28	sw	it	0	NA	0
SW4	1	4	29	sw	it	0	NA	0
SW4	1	4	30	sw	it	0	NA	0
SW4	1	4	31	sw	sw	0	NA	0
SW4	1	4	32	sw	it	0	NA	0
SW4	1	4	33	sw	sw	1	20	20
SW4	1	4	34	sw	sw	0	NA	0
SW4	1	4	35	sw	it	0	NA	0
SW4	1	4	36	sw	it	0	NA	0
SW4	1	4	37	sw	it	0	NA	0
SW4	1	4	38	sw	it	0	NA	0
SW4	1	4	39	sw	it	0	NA	0
SW4	1	4	40	sw	sw	0	NA	0
SW4	1	4	41	sw	it	0	NA	0
SW4	1	4	42	sw	it	0	NA	0
SW4	1	5	1	sw	sw	0	NA	0
SW4	1	5	2	sw	sw	1	10	10
SW4	1	5	3	sw	it	0	NA	0
SW4	1	5	4	sw	sw	1	35	35
SW4	1	5	5	sw	it	0	NA	0
SW4	1	5	6	sw	sw	1	13	13
SW4	1	5	7	sw	it	0	NA	0
SW4	1	5	8	sw	it	0	NA	0
SW4	1	5	9	sw	it	0	NA	0
SW4	1	5	10	sw	sw	0	NA	0
SW4	1	5	11	sw	sw	1	7	7
SW4	1	5	12	sw	sw	1	21	21
SW4	1	5	13	sw	sw	0	NA	0
SW4	1	5	14	sw	it	0	NA	0
SW4	1	5	15	sw	sw	0	NA	0
SW4	1	5	16	sw	it	0	NA	0
SW4	1	5	17	sw	sw	1	13	13
SW4	1	5	18	sw	it	0	NA	0
SW4	1	5	19	sw	sw	1	35	35
SW4	1	5	20	sw	it	0	NA	0
SW4	1	5	21	sw	it	0	NA	0
SW4	1	5	22	sw	sw	0	NA	0
SW4	1	5	23	sw	it	0	NA	0
SW4	1	5	24	sw	sw	1	33	33
SW4	1	5	25	sw	sw	0	NA	0
SW4	1	5	26	sw	it	0	NA	0
SW4	1	5	27	sw	it	0	NA	0
SW4	1	5	28	sw	sw	1	19	19
SW4	1	5	29	sw	it	0	NA	0
SW4	1	5	30	sw	it	0	NA	0
SW4	1	5	31	sw	sw	1	11	11
SW4	1	5	32	sw	sw	1	5	5
SW4	1	5	33	sw	it	0	NA	0
SW4	1	5	34	sw	sw	1	10	10
SW4	1	5	35	sw	it	0	NA	0
SW4	1	5	36	sw	sw	1	10	10
SW4	1	5	37	sw	it	0	NA	0
SW4	1	5	38	sw	it	0	NA	0
SW4	1	5	39	sw	it	0	NA	0
SW4	1	5	40	sw	sw	0	NA	0
SW4	1	5	41	sw	it	0	NA	0
SW4	1	5	42	sw	it	0	NA	0
SW4	1	6	1	it	it	0	NA	0
SW4	1	6	2	it	it	0	NA	0
SW4	1	6	3	it	it	0	NA	0
SW4	1	6	4	it	it	0	NA	0
SW4	1	6	5	it	it	0	NA	0
SW4	1	6	6	it	sw	0	NA	0
SW4	1	6	7	it	sw	0	NA	0
SW4	1	6	8	it	sw	0	NA	0
SW4	1	6	9	it	it	0	NA	0
SW4	1	6	10	it	it	0	NA	0
SW4	1	6	11	it	sw	0	NA	0
SW4	1	6	12	it	it	0	NA	0
SW4	1	6	13	it	it	0	NA	0
SW4	1	6	14	it	sw	0	NA	0
SW4	1	6	15	it	sw	0	NA	0
SW4	1	6	16	it	sw	1	12	12
SW4	1	6	17	it	sw	0	NA	0
SW4	1	6	18	it	it	0	NA	0
SW4	1	6	19	it	sw	0	NA	0
SW4	1	6	20	it	it	0	NA	0
SW4	1	6	21	it	it	0	NA	0
SW4	1	6	22	it	sw	1	22	22
SW4	1	6	23	it	it	0	NA	0
SW4	1	6	24	it	sw	0	NA	0
SW4	1	6	25	it	it	0	NA	0
SW4	1	6	26	it	sw	0	NA	0
SW4	1	6	27	it	it	0	NA	0
SW4	1	6	28	it	it	0	NA	0
SW4	1	6	29	it	it	0	NA	0
SW4	1	6	30	it	it	0	NA	0
SW4	1	6	31	it	it	0	NA	0
SW4	1	6	32	it	sw	0	NA	0
SW4	1	6	33	it	sw	0	NA	0
SW4	1	6	34	it	sw	1	8	8
SW4	1	6	35	it	sw	1	15	15
SW4	1	6	36	it	it	0	NA	0
SW4	1	6	37	it	sw	0	NA	0
SW4	1	6	38	it	it	0	NA	0
SW4	1	6	39	it	sw	0	NA	0
SW4	1	6	40	it	it	0	NA	0
SW4	1	6	41	it	sw	0	NA	0
SW4	1	6	42	it	sw	0	NA	0
SW4	2	7	1	sw	it	0	NA	0
SW4	2	7	2	sw	sw	0	NA	0
SW4	2	7	3	sw	it	0	NA	0
SW4	2	7	4	sw	sw	0	NA	0
SW4	2	7	5	sw	it	0	NA	0
SW4	2	7	6	sw	it	0	NA	0
SW4	2	7	7	sw	it	0	NA	0
SW4	2	7	8	sw	it	0	NA	0
SW4	2	7	9	sw	sw	0	NA	0
SW4	2	7	10	sw	it	0	NA	0
SW4	2	7	11	sw	it	0	NA	0
SW4	2	7	12	sw	sw	1	42	42
SW4	2	7	13	sw	it	0	NA	0
SW4	2	7	14	sw	sw	0	NA	0
SW4	2	7	15	sw	it	0	NA	0
SW4	2	7	16	sw	sw	1	12	12
SW4	2	7	17	sw	sw	0	NA	0
SW4	2	7	18	sw	sw	0	NA	0
SW4	2	7	19	sw	sw	0	NA	0
SW4	2	7	20	sw	it	0	NA	0
SW4	2	7	21	sw	it	0	NA	0
SW4	2	7	22	sw	it	0	NA	0
SW4	2	7	23	sw	sw	0	NA	0
SW4	2	7	24	sw	it	0	NA	0
SW4	2	7	25	sw	it	0	NA	0
SW4	2	7	26	sw	sw	0	NA	0
SW4	2	7	27	sw	sw	0	NA	0
SW4	2	7	28	sw	sw	0	NA	0
SW4	2	7	29	sw	it	0	NA	0
SW4	2	7	30	sw	sw	0	NA	0
SW4	2	7	31	sw	sw	0	NA	0
SW4	2	7	32	sw	it	0	NA	0
SW4	2	7	33	sw	it	0	NA	0
SW4	2	7	34	sw	it	0	NA	0
SW4	2	7	35	sw	it	0	NA	0
SW4	2	7	36	sw	sw	1	54	54
SW4	2	7	37	sw	it	0	NA	0
SW4	2	7	38	sw	sw	0	NA	0
SW4	2	7	39	sw	it	0	NA	0
SW4	2	7	40	sw	sw	0	NA	0
SW4	2	7	41	sw	sw	0	NA	0
SW4	2	7	42	sw	sw	0	NA	0
SW4	2	8	1	it	sw	0	NA	0
SW4	2	8	2	it	sw	0	NA	0
SW4	2	8	3	it	it	0	NA	0
SW4	2	8	4	it	sw	0	NA	0
SW4	2	8	5	it	it	0	NA	0
SW4	2	8	6	it	it	0	NA	0
SW4	2	8	7	it	sw	0	NA	0
SW4	2	8	8	it	it	0	NA	0
SW4	2	8	9	it	it	0	NA	0
SW4	2	8	10	it	it	0	NA	0
SW4	2	8	11	it	sw	0	NA	0
SW4	2	8	12	it	it	0	NA	0
SW4	2	8	13	it	it	0	NA	0
SW4	2	8	14	it	it	0	NA	0
SW4	2	8	15	it	sw	1	46	46
SW4	2	8	16	it	sw	0	NA	0
SW4	2	8	17	it	it	0	NA	0
SW4	2	8	18	it	it	0	NA	0
SW4	2	8	19	it	it	0	NA	0
SW4	2	8	20	it	it	0	NA	0
SW4	2	8	21	it	sw	0	NA	0
SW4	2	8	22	it	sw	0	NA	0
SW4	2	8	23	it	it	0	NA	0
SW4	2	8	24	it	it	0	NA	0
SW4	2	8	25	it	it	0	NA	0
SW4	2	8	26	it	it	0	NA	0
SW4	2	8	27	it	it	0	NA	0
SW4	2	8	28	it	it	0	NA	0
SW4	2	8	29	it	sw	0	NA	0
SW4	2	8	30	it	sw	0	NA	0
SW4	2	8	31	it	it	0	NA	0
SW4	2	8	32	it	it	0	NA	0
SW4	2	8	33	it	sw	0	NA	0
SW4	2	8	34	it	sw	0	NA	0
SW4	2	8	35	it	sw	0	NA	0
SW4	2	8	36	it	sw	0	NA	0
SW4	2	8	37	it	sw	0	NA	0
SW4	2	8	38	it	sw	0	NA	0
SW4	2	8	39	it	it	0	NA	0
SW4	2	8	40	it	sw	0	NA	0
SW4	2	8	41	it	sw	0	NA	0
SW4	2	8	42	it	sw	0	NA	0
SW4	2	9	1	it	it	0	NA	0
SW4	2	9	2	it	it	0	NA	0
SW4	2	9	3	it	it	0	NA	0
SW4	2	9	4	it	sw	0	NA	0
SW4	2	9	5	it	sw	0	NA	0
SW4	2	9	6	it	it	0	NA	0
SW4	2	9	7	it	it	0	NA	0
SW4	2	9	8	it	it	0	NA	0
SW4	2	9	9	it	sw	0	NA	0
SW4	2	9	10	it	it	0	NA	0
SW4	2	9	11	it	sw	0	NA	0
SW4	2	9	12	it	sw	0	NA	0
SW4	2	9	13	it	sw	0	NA	0
SW4	2	9	14	it	sw	0	NA	0
SW4	2	9	15	it	sw	0	NA	0
SW4	2	9	16	it	sw	0	NA	0
SW4	2	9	17	it	sw	0	NA	0
SW4	2	9	18	it	it	0	NA	0
SW4	2	9	19	it	it	0	NA	0
SW4	2	9	20	it	sw	0	NA	0
SW4	2	9	21	it	sw	1	11	11
SW4	2	9	22	it	it	0	NA	0
SW4	2	9	23	it	sw	0	NA	0
SW4	2	9	24	it	sw	0	NA	0
SW4	2	9	25	it	it	0	NA	0
SW4	2	9	26	it	it	0	NA	0
SW4	2	9	27	it	it	0	NA	0
SW4	2	9	28	it	it	0	NA	0
SW4	2	9	29	it	sw	0	NA	0
SW4	2	9	30	it	sw	0	NA	0
SW4	2	9	31	it	it	0	NA	0
SW4	2	9	32	it	sw	0	NA	0
SW4	2	9	33	it	sw	0	NA	0
SW4	2	9	34	it	it	0	NA	0
SW4	2	9	35	it	it	0	NA	0
SW4	2	9	36	it	it	0	NA	0
SW4	2	9	37	it	sw	0	NA	0
SW4	2	9	38	it	sw	0	NA	0
SW4	2	9	39	it	it	0	NA	0
SW4	2	9	40	it	it	0	NA	0
SW4	2	9	41	it	it	0	NA	0
SW4	2	9	42	it	it	0	NA	0
SW4	2	10	1	sw	sw	0	NA	0
SW4	2	10	2	sw	it	0	NA	0
SW4	2	10	3	sw	sw	0	NA	0
SW4	2	10	4	sw	it	0	NA	0
SW4	2	10	5	sw	sw	0	NA	0
SW4	2	10	6	sw	it	0	NA	0
SW4	2	10	7	sw	sw	0	NA	0
SW4	2	10	8	sw	sw	0	NA	0
SW4	2	10	9	sw	it	0	NA	0
SW4	2	10	10	sw	it	0	NA	0
SW4	2	10	11	sw	it	0	NA	0
SW4	2	10	12	sw	sw	0	NA	0
SW4	2	10	13	sw	it	0	NA	0
SW4	2	10	14	sw	sw	0	NA	0
SW4	2	10	15	sw	sw	0	NA	0
SW4	2	10	16	sw	it	0	NA	0
SW4	2	10	17	sw	it	0	NA	0
SW4	2	10	18	sw	sw	0	NA	0
SW4	2	10	19	sw	it	0	NA	0
SW4	2	10	20	sw	sw	0	NA	0
SW4	2	10	21	sw	sw	1	17	17
SW4	2	10	22	sw	it	0	NA	0
SW4	2	10	23	sw	it	0	NA	0
SW4	2	10	24	sw	sw	0	NA	0
SW4	2	10	25	sw	it	0	NA	0
SW4	2	10	26	sw	it	0	NA	0
SW4	2	10	27	sw	sw	0	NA	0
SW4	2	10	28	sw	sw	0	NA	0
SW4	2	10	29	sw	sw	0	NA	0
SW4	2	10	30	sw	it	0	NA	0
SW4	2	10	31	sw	it	0	NA	0
SW4	2	10	32	sw	it	0	NA	0
SW4	2	10	33	sw	it	0	NA	0
SW4	2	10	34	sw	it	0	NA	0
SW4	2	10	35	sw	sw	0	NA	0
SW4	2	10	36	sw	it	0	NA	0
SW4	2	10	37	sw	sw	0	NA	0
SW4	2	10	38	sw	sw	0	NA	0
SW4	2	10	39	sw	sw	0	NA	0
SW4	2	10	40	sw	sw	0	NA	0
SW4	2	10	41	sw	it	0	NA	0
SW4	2	10	42	sw	it	0	NA	0
SW4	2	11	1	sw	it	0	NA	0
SW4	2	11	2	sw	it	0	NA	0
SW4	2	11	3	sw	sw	0	NA	0
SW4	2	11	4	sw	it	0	NA	0
SW4	2	11	5	sw	it	0	NA	0
SW4	2	11	6	sw	sw	0	NA	0
SW4	2	11	7	sw	it	0	NA	0
SW4	2	11	8	sw	it	0	NA	0
SW4	2	11	9	sw	sw	0	NA	0
SW4	2	11	10	sw	sw	0	NA	0
SW4	2	11	11	sw	sw	0	NA	0
SW4	2	11	12	sw	it	0	NA	0
SW4	2	11	13	sw	sw	0	NA	0
SW4	2	11	14	sw	it	0	NA	0
SW4	2	11	15	sw	sw	0	NA	0
SW4	2	11	16	sw	sw	0	NA	0
SW4	2	11	17	sw	sw	0	NA	0
SW4	2	11	18	sw	sw	0	NA	0
SW4	2	11	19	sw	sw	0	NA	0
SW4	2	11	20	sw	it	0	NA	0
SW4	2	11	21	sw	sw	0	NA	0
SW4	2	11	22	sw	it	0	NA	0
SW4	2	11	23	sw	it	0	NA	0
SW4	2	11	24	sw	it	0	NA	0
SW4	2	11	25	sw	it	0	NA	0
SW4	2	11	26	sw	it	0	NA	0
SW4	2	11	27	sw	it	0	NA	0
SW4	2	11	28	sw	it	0	NA	0
SW4	2	11	29	sw	it	0	NA	0
SW4	2	11	30	sw	it	0	NA	0
SW4	2	11	31	sw	sw	0	NA	0
SW4	2	11	32	sw	sw	0	NA	0
SW4	2	11	33	sw	it	0	NA	0
SW4	2	11	34	sw	sw	0	NA	0
SW4	2	11	35	sw	it	0	NA	0
SW4	2	11	36	sw	sw	0	NA	0
SW4	2	11	37	sw	sw	0	NA	0
SW4	2	11	38	sw	sw	0	NA	0
SW4	2	11	39	sw	sw	0	NA	0
SW4	2	11	40	sw	sw	0	NA	0
SW4	2	11	41	sw	it	0	NA	0
SW4	2	11	42	sw	it	0	NA	0
SW4	2	12	1	it	it	0	NA	0
SW4	2	12	2	it	it	0	NA	0
SW4	2	12	3	it	it	0	NA	0
SW4	2	12	4	it	sw	0	NA	0
SW4	2	12	5	it	it	0	NA	0
SW4	2	12	6	it	sw	0	NA	0
SW4	2	12	7	it	sw	0	NA	0
SW4	2	12	8	it	it	0	NA	0
SW4	2	12	9	it	sw	0	NA	0
SW4	2	12	10	it	it	0	NA	0
SW4	2	12	11	it	it	0	NA	0
SW4	2	12	12	it	sw	0	NA	0
SW4	2	12	13	it	it	0	NA	0
SW4	2	12	14	it	it	0	NA	0
SW4	2	12	15	it	sw	0	NA	0
SW4	2	12	16	it	sw	0	NA	0
SW4	2	12	17	it	sw	0	NA	0
SW4	2	12	18	it	it	0	NA	0
SW4	2	12	19	it	sw	0	NA	0
SW4	2	12	20	it	sw	0	NA	0
SW4	2	12	21	it	it	0	NA	0
SW4	2	12	22	it	it	0	NA	0
SW4	2	12	23	it	sw	0	NA	0
SW4	2	12	24	it	it	0	NA	0
SW4	2	12	25	it	sw	0	NA	0
SW4	2	12	26	it	it	0	NA	0
SW4	2	12	27	it	sw	0	NA	0
SW4	2	12	28	it	it	0	NA	0
SW4	2	12	29	it	it	0	NA	0
SW4	2	12	30	it	it	0	NA	0
SW4	2	12	31	it	it	0	NA	0
SW4	2	12	32	it	sw	0	NA	0
SW4	2	12	33	it	sw	0	NA	0
SW4	2	12	34	it	sw	0	NA	0
SW4	2	12	35	it	it	0	NA	0
SW4	2	12	36	it	sw	0	NA	0
SW4	2	12	37	it	it	0	NA	0
SW4	2	12	38	it	sw	0	NA	0
SW4	2	12	39	it	it	0	NA	0
SW4	2	12	40	it	it	0	NA	0
SW4	2	12	41	it	sw	0	NA	0
SW4	2	12	42	it	sw	0	NA	0
