## Supplementary Table 9 for "Root microbiota assembly and adaptive differentiation among European *Arabidopsis* populations"

### Sheet: Table1
Supplementary Table 9. Analysis of effects of soil (Italian vs. Swedish), and genotype (Italian vs. Swedish) on total fitness (number of fruits per seedling planted) in a field experiment conducted at the site of the Italian genotype in 2016/2017 (see Fig. 4). The statistical analysis was conducted on block means for genotype and included block nested within soil type as a random factor. Block me…
Source of variation	F 1, 10	P
Soil	1.5	0.2553
Genotype	723.2	<0.0001
Soil * Genotype	5.7	0.0383
